# Exposure to a low dose mixture of endocrine disrupting chemicals alters the brain transcriptome and animal behavior

**DOI:** 10.64898/2026.02.10.705055

**Authors:** Alekh Paranjapye, Rili Ahmad, Camille N. Quaye, Andre L.G. Rico, Nicole Palmiero, Rebecca A. Simons, Yu-Chin Lien, Molly Hall, Erica Korb

**Affiliations:** Department of Genetics, University of Pennsylvania Perelman School of Medicine, Philadelphia, PA, USA; Epigenetics Institute, University of Pennsylvania Perelman School of Medicine, Philadelphia, PA, USA; Centre for Women’s Health and Reproductive Medicine, University of Pennsylvania Perelman School of Medicine, Philadelphia, PA, USA; Department of Pediatrics, University of Pennsylvania Perelman School of Medicine, Philadelphia, PA, USA

**Keywords:** Endocrine disrupting chemicals, mouse neuron culture, mouse development, behavior, single nuclei RNA sequencing, cell-cell signaling, sex differences

## Abstract

Exposures to pervasive chemical toxicants such as endocrine disrupting chemicals (EDCs) are associated with adverse neurological and neurodevelopmental deficits. Although EDCs are widespread as sparse mixtures in the environment, most research has focused on single chemicals at high concentrations. Here, we studied the effects of ldEDC: a low-dose mixture of widely prevalent toxicants at doses representative of normal human exposure levels. Primary cultured mouse neurons treated with ldEDC exhibited altered gene expression compared to vehicle controls in genes critical for neuron activity, indicating low doses EDCs can affect neuronal function directly. We next tested persistent exposure through the maternal diet to define perinatal effects on offspring. Exposed offspring exhibited differences in development, tactile sensitivity, and sex-specific changes in motor behavior. Cortical single-nuclei sequencing identified broad transcriptomic changes, particularly in distinct cortical layer subpopulations, excitatory neurons, and astrocytes. Cell-cell signaling between neurons and non-neuronal populations were altered in exposed mice, specifically in pathways associated with cellular adhesion. Transcriptomic differences were also sex-specific. Together, these *in vitro* and *in vivo* findings reveal molecular and phenotypic consequences of EDC exposure at a mixture of doses well below commonly studied levels and highlights common functional pathways of susceptibility.
