## Supplemental Table 1 for "Exposure to a low dose mixture of endocrine disrupting chemicals alters the brain transcriptome and animal behavior"

### Sheet: LoMix Solution Recipe
	Company	Product #	Lot #	Purity	Dose ug/kg	mg	mL	Stock mg/mL	Dose mg/kg	Working Solution mg/mL	Final Amount (mg)	mL of Stock to Add	ul to add	DMSO %	% EtOH
PBDE-47	Toronto Research Chemicals	5436-43-1	5-TMH-58-4	>= 97%	100ug	4	0.5	8	0.1	0.3	0.3	0.0375	37.5	0	0
PFOS	Synquest Laboratories	6164-2-19	2795-39-3	0.99	20ug	19	0.5	38	0.02	0.06	0.06	0.00157895	1.57895	20	0
DBP	AccuStandard	ALR-104N	23177-01	1	20ug	19	0.5	38	0.02	0.06	0.06	0.00157895	1.57895	20	0
DEHP	Sigma-Aldrich	36735	BCCC8985	>= 99%	20ug	19	0.5	38	0.02	0.06	0.06	0.00157895	1.57895	20	0
BPA	Sigma-Aldrich	239658	MKCM7053	>= 99%	2.5ug	10	4.05	2.46914	0.0025	0.0075	0.0075	0.0030375	3.0375	0	24.6914
BPS	AccuStandard	BPA-S-N	20696-01	0.98	2.5ug	10	4	2.5	0.0025	0.0075	0.0075	0.003	3	0	24.6914
												0.0482743	48.2743
											PBS to add	0.951726		0.0947368	0.149074
											Total (mL)	1

### Sheet: 0.1X LoMix Diet Recipe
	20g mouse	At 4g/d	0.1X Diet
	mg/kg/d	mg/kg diet	g chemical
PBDE-47	0.1	0.05	0.2
PFOS	0.02	0.01	0.04
DBP	0.02	0.01	0.04
DEHP	0.02	0.01	0.04
BPA	0.0025	0.00125	0.005
BPS	0.0025	0.00125	0.005
Total		0.0825	0.33
		for 10% mixture-	2.97g sucrose
		Total-	3.3g mixture
