## Supplemental Table 3 for "Exposure to a low dose mixture of endocrine disrupting chemicals alters the brain transcriptome and animal behavior"

### Sheet: Exposure_downDEGs_GO
significant	p_value	term_size	query_size	intersection_size	precision	recall	term_id	source	term_name	effective_domain_size	source_order	parents	evidence_codes	intersection	highlighted	nlog10_pval
TRUE	5.07765e-06	8	145	6	0.0413793	0.75	GO:0015816	GO:BP	glycine transport	11458	4987	c(\GO:0015804\", \"GO:0015807\")"	ISO IEA,IMP,IEA,IEA,ISS ISO IBA IEA,IDA IBA	Rgs2,Slc7a8,Rgs4,Slc38a1,Slc6a17,Slc36a1	TRUE	12.1907
TRUE	0.0034855	1760	145	48	0.331034	0.0272727	GO:0009653	GO:BP	anatomical structure morphogenesis	11458	3608	c(\GO:0032502\", \"GO:0048856\")"	IDA IMP IGI ISO IBA IEA,IMP,IMP IGI ISO IEA,ISO IEA,IDA ISO IBA IEA,IMP,IMP IGI,IMP,ISO IBA IEA,IEA,IMP,ISO,IMP,IMP IGI IBA,IMP,IMP ISO IEA,IEA,IMP,IMP,IMP IBA IEA,IMP,IBA,IMP,IMP ISS ISO,IMP IGI IBA,IBA,IMP,IEA,IDA IMP,IBA,IDA IMP IBA,IEA,IMP,IMP,IMP,IDA ISO,IDA IMP IGI IBA,IMP,IMP,ISO IEA,IMP,IMP IBA,IMP,IMP,IMP,IDA IMP IGI ISS ISO IBA IEA,IMP,IEA	Bdnf,Satb2,Wls,Ostn,Scg2,Ryr2,Cited2,Nr4a3,Calcrl,Cd47,Fosl2,Ppp1r15a,Pcdh8,Enah,Prdm8,Adamts1,Ppfia2,Wasl,Stxbp1,Myh10,Fbxw7,Dusp1,Asph,Ntrk2,Lgr4,Hecw2,Scn1b,Hdac9,Rorb,Hecw1,Nfasc,Robo2,Klf5,Nppc,Adamts15,Cebpb,Plxna1,Slc40a1,Kcna2,Nr4a1,Ovol2,Nckap1,Atp2b2,Etv1,Leo1,Sema7a,Myo1e,Tenm3	FALSE	5.65914
TRUE	0.00717789	1860	145	49	0.337931	0.0263441	GO:0007399	GO:BP	nervous system development	11458	2932	GO:0048731	ISO IEA,IDA IMP IEA,IDA IMP IGI ISO IBA IEA,IMP,IMP ISO IEA,ISO IEA,IMP,IMP,IMP IBA,IMP,IEP IBA,IEA,IMP ISO IBA IEA,IDA IMP IBA,IMP IGI IBA IEA,IDA IMP IBA IEA,IDA IMP,ISO,ISS ISO IBA IEA,IEA,IMP,IMP,IDA,IMP,IDA IMP IGI ISS ISO IBA IEA,IBA,IEA,IBA,IDA IMP ISO,IMP IGI,IMP IGI IBA,IEA,IDA IMP,IBA,IDA IMP IBA,IGI IEA,IEA,ISO,IDA,IMP,IMP IGI IBA,IMP IEA,IMP,IEA,IMP IBA,IMP ISS ISO IEA,IMP,IMP,IDA IMP…	Rgs2,Brinp1,Bdnf,Satb2,Wls,Ostn,Cited2,Fos,Lgi2,Nr4a3,Nrsn1,Rgs4,Git1,Mdga2,Enah,Prdm8,Il1rap,Adamts1,Adcyap1,Ppfia2,Wasl,Stxbp1,Slc6a17,Myh10,Ntrk2,Lgr4,Gabrb1,Hecw2,Inpp5j,Scn1b,Clstn2,Hdac9,Rorb,Hecw1,Nfasc,Pou3f3,Robo2,Ptprk,Cebpb,Pcdh17,Plxna1,Kcna2,Ovol2,Gak,Nckap1,Atp2b2,Etv1,Zzef1,Sema7a	FALSE	4.93675
TRUE	0.0168438	37	145	7	0.0482759	0.189189	GO:0015804	GO:BP	neutral amino acid transport	11458	4977	GO:0006865	ISO IEA,IMP ISO IBA IEA,IEA,IDA IMP ISS ISO IBA IEA,ISS ISO IBA IEA,ISO IEA,IDA ISO IBA IEA	Rgs2,Slc7a8,Rgs4,Slc38a1,Slc6a17,Slc6a6,Slc36a1	FALSE	4.08377
TRUE	0.0179644	13	145	5	0.0344828	0.384615	GO:0032328	GO:BP	alanine transport	11458	7759	GO:0015804	ISO IEA,IEA,ISS ISO IBA IEA,ISO IEA,IDA ISO IBA IEA	Slc7a8,Slc38a1,Slc6a17,Slc6a6,Slc36a1	FALSE	4.01937
TRUE	0.0186475	1233	145	37	0.255172	0.0300081	GO:0048699	GO:BP	generation of neurons	11458	13381	GO:0022008	ISO IEA,IDA IEA,IDA IMP IGI ISO IBA IEA,IMP,ISO IEA,ISO IEA,IMP,IMP ISO,IDA,IMP IGI IBA,IMP,ISO,ISS ISO IBA IEA,IEA,IMP,IMP,IMP,IDA IMP ISS ISO IBA,IBA,IEA,IBA,IDA IMP ISO,IMP IGI,IEA,IDA IMP,IBA,IDA IMP IBA,IEA,ISO,IDA,IMP IGI IBA,IEA,IBA,IMP ISS ISO IEA,IMP,IMP,IDA IMP IGI ISS ISO IBA IEA	Rgs2,Brinp1,Bdnf,Satb2,Wls,Ostn,Nr4a3,Git1,Mdga2,Enah,Prdm8,Adamts1,Adcyap1,Ppfia2,Wasl,Stxbp1,Myh10,Ntrk2,Lgr4,Gabrb1,Hecw2,Inpp5j,Scn1b,Hdac9,Rorb,Hecw1,Nfasc,Robo2,Ptprk,Cebpb,Plxna1,Gak,Nckap1,Atp2b2,Etv1,Zzef1,Sema7a	TRUE	3.98204
TRUE	0.024623	1935	145	49	0.337931	0.025323	GO:0048468	GO:BP	cell development	11458	13194	c(\GO:0030154\", \"GO:0048856\", \"GO:0048869\")"	IMP,ISO IEA,IDA IMP,IDA IMP IGI ISO IBA IEA,IMP IGI,IMP,ISO IEA,ISO IEA,IMP,IDA IEA,IMP,IEA,IMP ISO,IDA IMP,IMP IGI IBA,IMP IBA,IDA IMP IGI,ISO,ISS ISO IBA IEA,IEA,IMP,IMP,ISS ISO IEA,IMP,IMP ISO IEA,IDA IMP IGI ISS ISO IBA,IBA,IEA,IBA,IDA IMP ISO,IMP IGI,IDA IMP,IBA,IDA IMP IBA,IEA,ISO,IMP,IMP ISO IEA,IDA IGI NAS,IMP IGI IBA,IMP,IEA,IBA,IMP,IMP,IMP,ISS ISO IEA,IDA IMP IGI ISS ISO IBA IEA,IMP	Satb1,Rgs2,Brinp1,Bdnf,Satb2,Nfil3,Wls,Ostn,Cited2,Fos,Nr4a3,Rgs4,Git1,Fosl2,Enah,Prdm8,L3mbtl3,Adamts1,Adcyap1,Ppfia2,Wasl,Stxbp1,Irf2bp2,Myh10,Fbxw7,Ntrk2,Lgr4,Gabrb1,Hecw2,Inpp5j,Scn1b,Rorb,Hecw1,Nfasc,Robo2,Ptprk,Klf5,Nppc,Cebpb,Plxna1,Ovol2,Gak,Nckap1,Rrs1,Atp2b2,Etv1,Leo1,Sema7a,Myo1e	FALSE	3.70407
TRUE	0.0364969	1002	145	32	0.22069	0.0319361	GO:0048666	GO:BP	neuron development	11458	13349	c(\GO:0030182\", \"GO:0048468\")"	ISO IEA,IDA,IDA IMP IGI ISO IBA IEA,ISO IEA,ISO IEA,IMP,IMP ISO,IMP IGI IBA,IMP,ISO,ISS ISO IBA IEA,IEA,IMP,IMP,IMP,IDA IMP ISS ISO IBA,IBA,IEA,IBA,IDA IMP ISO,IMP IGI,IDA IMP,IBA,IDA IMP IBA,IEA,ISO,IMP IGI IBA,IEA,IBA,IMP,IMP,IDA IMP IGI ISS ISO IBA IEA	Rgs2,Brinp1,Bdnf,Wls,Ostn,Nr4a3,Git1,Enah,Prdm8,Adamts1,Adcyap1,Ppfia2,Wasl,Stxbp1,Myh10,Ntrk2,Lgr4,Gabrb1,Hecw2,Inpp5j,Scn1b,Rorb,Hecw1,Nfasc,Robo2,Ptprk,Plxna1,Gak,Nckap1,Atp2b2,Etv1,Sema7a	FALSE	3.31053

### Sheet: Exposure_upDEGs_motifs
RANK	DB	ID	ALT_ID	CONSENSUS	TP	TP%	FP	FP%	ENR_RATIO	SCORE_THR	PVALUE	LOG_PVALUE	EVALUE	LOG_EVALUE	QVALUE	LOG_QVALUE
1	JASPAR2020_CORE_vertebrates.txt	MA1562.1	SOX14	CCGAACAATG	31	33.33	181	20.11	1.69	12	0.0033	-5.72	2.46	0.9	0.968	-0.03
2	JASPAR2020_CORE_vertebrates.txt	MA0895.1	HMBOX1	MYTAGTTAMS	56	60.22	406	45.11	1.34	12	0.00379	-5.58	2.83	1.04	0.968	-0.03
3	JASPAR2020_CORE_vertebrates.txt	MA1588.1	ZNF136	RWATTCTTGGTTGRC	21	22.58	109	12.11	1.92	13	0.0056	-5.18	4.18	1.43	0.968	-0.03
4	JASPAR2020_CORE_vertebrates.txt	MA0780.1	PAX3	TAATYRATTA	35	37.63	225	25	1.53	11	0.00721	-4.93	5.38	1.68	0.968	-0.03
5	JASPAR2020_CORE_vertebrates.txt	MA0715.1	PROP1	TAATYWAATTA	65	69.89	508	56.44	1.24	10	0.00775	-4.86	5.78	1.75	0.968	-0.03
6	JASPAR2020_CORE_vertebrates.txt	MA0703.2	LMX1B	AWTTTAATTAA	68	73.12	541	60.11	1.22	10	0.00862	-4.75	6.43	1.86	0.968	-0.03
7	JASPAR2020_CORE_vertebrates.txt	MA1522.1	MAZ	BBCCCCTCCCY	50	53.76	370	41.11	1.32	14	0.0129	-4.35	9.62	2.26	0.968	-0.03

### Sheet: Exposure_downDEGs_motifs
RANK	DB	ID	ALT_ID	CONSENSUS	TP	TP%	FP	FP%	ENR_RATIO	SCORE_THR	PVALUE	LOG_PVALUE	EVALUE	LOG_EVALUE	QVALUE	LOG_QVALUE
1	JASPAR2020_CORE_vertebrates.txt	MA0632.2	TCFL5	KCACGCGCMC	111	84.09	544	60.44	1.39	9.3	2.49e-08	-17.51	1.86e-05	-10.89	1.49e-05	-11.11
2	JASPAR2020_CORE_vertebrates.txt	MA0753.2	ZNF740	CYRCCCCCCCCAC	52	39.39	183	20.33	1.95	16	2.94e-06	-12.74	0.00219	-6.12	0.000879	-7.04
3	JASPAR2020_CORE_vertebrates.txt	MA1584.1	ZIC5	VGACCCCCCGCTGHGM	96	72.73	482	53.56	1.36	5.1	1.82e-05	-10.91	0.0136	-4.3	0.00335	-5.7
4	JASPAR2020_CORE_vertebrates.txt	MA1099.2	HES1	GGCRCGTGBC	119	90.15	673	74.78	1.21	8.9	2.27e-05	-10.69	0.0169	-4.08	0.00335	-5.7
5	JASPAR2020_CORE_vertebrates.txt	MA0506.1	NRF1	GCGCVTGCGCR	81	61.36	380	42.22	1.46	11	2.8e-05	-10.48	0.0209	-3.87	0.00335	-5.7
6	JASPAR2020_CORE_vertebrates.txt	MA1522.1	MAZ	BBCCCCTCCCY	81	61.36	384	42.67	1.44	14	4.2e-05	-10.08	0.0314	-3.46	0.00419	-5.47
7	JASPAR2020_CORE_vertebrates.txt	MA0616.2	HES2	GGCACGTGYC	107	81.06	578	64.22	1.26	9.3	5.42e-05	-9.82	0.0404	-3.21	0.00447	-5.41
8	JASPAR2020_CORE_vertebrates.txt	MA0609.2	CREM	NNDGTGACGTCACHNN	39	29.55	134	14.89	2.01	13	5.98e-05	-9.73	0.0446	-3.11	0.00447	-5.41
9	JASPAR2020_CORE_vertebrates.txt	MA0006.1	Ahr::Arnt	YGCGTG	80	60.61	387	43	1.41	12	0.000109	-9.12	0.0816	-2.51	0.00728	-4.92
10	JASPAR2020_CORE_vertebrates.txt	MA1122.1	TFDP1	VSGCGGGAAVN	110	83.33	612	68	1.23	9.7	0.000136	-8.9	0.102	-2.29	0.00814	-4.81
11	JASPAR2020_CORE_vertebrates.txt	MA1102.2	CTCFL	NSCAGGGGGCGS	81	61.36	400	44.44	1.39	12	0.000195	-8.54	0.145	-1.93	0.0101	-4.59
12	JASPAR2020_CORE_vertebrates.txt	MA0131.2	HINFP	CARCGTCCGCKN	80	60.61	394	43.78	1.39	10	0.00021	-8.47	0.156	-1.85	0.0101	-4.59
13	JASPAR2020_CORE_vertebrates.txt	MA0147.3	MYC	NNCCACGTGCNB	28	21.21	87	9.67	2.23	15	0.00022	-8.42	0.164	-1.81	0.0101	-4.59
14	JASPAR2020_CORE_vertebrates.txt	MA1569.1	TFAP2E	YGCCYSRGGCD	49	37.12	201	22.33	1.68	13	0.000264	-8.24	0.197	-1.63	0.0113	-4.48
15	JASPAR2020_CORE_vertebrates.txt	MA1560.1	SOHLH2	YGCACGTGCN	124	93.94	748	83.11	1.13	7.7	0.000402	-7.82	0.3	-1.2	0.016	-4.13
16	JASPAR2020_CORE_vertebrates.txt	MA1126.1	FOS::JUN(var.2)	DRTGACGTCATHNDTN	90	68.18	473	52.56	1.3	11	0.000464	-7.67	0.347	-1.06	0.0174	-4.05
17	JASPAR2020_CORE_vertebrates.txt	MA0014.3	PAX5	RRGCGTGACCNN	63	47.73	297	33	1.45	12	0.000772	-7.17	0.576	-0.55	0.0272	-3.61
18	JASPAR2020_CORE_vertebrates.txt	MA0528.2	ZNF263	VNGGGGAGGASG	58	43.94	269	29.89	1.48	13	0.00104	-6.86	0.779	-0.25	0.0347	-3.36
19	JASPAR2020_CORE_vertebrates.txt	MA1475.1	CREB3L4(var.2)	GRTGACGTCAYC	119	90.15	712	79.11	1.14	8.1	0.00116	-6.76	0.863	-0.15	0.0364	-3.31
20	JASPAR2020_CORE_vertebrates.txt	MA1474.1	CREB3L4	YGCCACGTCAYC	103	78.03	582	64.67	1.21	10	0.00128	-6.66	0.955	-0.05	0.0383	-3.26
21	JASPAR2020_CORE_vertebrates.txt	MA1596.1	ZNF460	GCCTCMGCCTCCCRAG	122	92.42	743	82.56	1.12	6.6	0.00165	-6.41	1.23	0.21	0.047	-3.06
22	JASPAR2020_CORE_vertebrates.txt	MA1615.1	Plagl1	NNCTGGGGCCABN	90	68.18	490	54.44	1.26	11	0.00181	-6.31	1.35	0.3	0.0476	-3.04
23	JASPAR2020_CORE_vertebrates.txt	MA0464.2	BHLHE40	VKCACGTGMC	106	80.3	610	67.78	1.19	7.5	0.00186	-6.29	1.39	0.33	0.0476	-3.04
24	JASPAR2020_CORE_vertebrates.txt	MA0823.1	HEY1	GRCACGTGCC	77	58.33	400	44.44	1.32	11	0.00191	-6.26	1.42	0.35	0.0476	-3.04
25	JASPAR2020_CORE_vertebrates.txt	MA0696.1	ZIC1	GACCCCCYGCTGTG	73	55.3	375	41.67	1.33	7	0.00221	-6.11	1.65	0.5	0.0523	-2.95
26	JASPAR2020_CORE_vertebrates.txt	MA0162.4	EGR1	VCMCGCCCACGCVS	34	25.76	136	15.11	1.73	17	0.00235	-6.05	1.76	0.56	0.0523	-2.95
27	JASPAR2020_CORE_vertebrates.txt	MA0099.3	FOS::JUN	ATGAGTCAYM	21	15.91	68	7.56	2.16	14	0.00238	-6.04	1.77	0.57	0.0523	-2.95
28	JASPAR2020_CORE_vertebrates.txt	MA1464.1	ARNT2	GTCACGTGMN	94	71.21	523	58.11	1.23	9.3	0.00245	-6.01	1.83	0.6	0.0523	-2.95
29	JASPAR2020_CORE_vertebrates.txt	MA1599.1	ZNF682	BVGGCYAAGCCCCWNY	66	50	333	37	1.36	11	0.00305	-5.79	2.28	0.82	0.0608	-2.8
30	JASPAR2020_CORE_vertebrates.txt	MA1133.1	JUN::JUNB(var.2)	KRTGACGTCATN	74	56.06	386	42.89	1.31	11	0.00306	-5.79	2.28	0.82	0.0608	-2.8
31	JASPAR2020_CORE_vertebrates.txt	MA0527.1	ZBTB33	BTCTCGCGAGABYTS	122	92.42	750	83.33	1.11	4.4	0.00315	-5.76	2.35	0.85	0.0608	-2.8
32	JASPAR2020_CORE_vertebrates.txt	MA1140.2	JUNB(var.2)	GATGACGTCAYC	80	60.61	428	47.56	1.28	4.7	0.00333	-5.71	2.48	0.91	0.0622	-2.78
33	JASPAR2020_CORE_vertebrates.txt	MA0881.1	Dlx4	VYAATTAN	50	37.88	235	26.11	1.46	11	0.00391	-5.54	2.92	1.07	0.071	-2.65
34	JASPAR2020_CORE_vertebrates.txt	MA0615.1	Gmeb1	BHBBKKACGTMMNWNNN	110	83.33	652	72.44	1.15	9.6	0.00416	-5.48	3.1	1.13	0.0732	-2.61
35	JASPAR2020_CORE_vertebrates.txt	MA0869.1	Sox11	AACAATTKCAGTGTT	10	7.58	22	2.44	3.24	3	0.00448	-5.41	3.35	1.21	0.0767	-2.57
36	JASPAR2020_CORE_vertebrates.txt	MA0685.1	SP4	BWRGCCACGCCCMCTYH	123	93.18	764	84.89	1.1	1.8	0.00489	-5.32	3.65	1.29	0.0793	-2.54
37	JASPAR2020_CORE_vertebrates.txt	MA1566.1	TBX3	RAGGTGTSAN	121	91.67	746	82.89	1.11	9.7	0.0049	-5.32	3.66	1.3	0.0793	-2.54
38	JASPAR2020_CORE_vertebrates.txt	MA1539.1	NR2F6(var.3)	RAGGTCANTGACCTY	75	56.82	401	44.56	1.28	4.1	0.0055	-5.2	4.1	1.41	0.0866	-2.45
39	JASPAR2020_CORE_vertebrates.txt	MA0674.1	NKX6-1	NTMATTAA	109	82.58	650	72.22	1.14	11	0.00645	-5.04	4.81	1.57	0.0976	-2.33
40	JASPAR2020_CORE_vertebrates.txt	MA0828.1	SREBF2(var.2)	ATCACGTGAY	43	32.58	199	22.11	1.49	10	0.00666	-5.01	4.97	1.6	0.0976	-2.33
41	JASPAR2020_CORE_vertebrates.txt	MA0058.3	MAX	AVCACGTGNY	87	65.91	487	54.11	1.22	9.9	0.00668	-5.01	4.99	1.61	0.0976	-2.33
42	JASPAR2020_CORE_vertebrates.txt	MA1130.1	FOSL2::JUN	NNRTGAGTCAYN	19	14.39	66	7.33	2.02	14	0.00743	-4.9	5.54	1.71	0.106	-2.25
43	JASPAR2020_CORE_vertebrates.txt	MA1127.1	FOSB::JUN	GATGACGTCAT	51	38.64	250	27.78	1.4	12	0.00784	-4.85	5.85	1.77	0.109	-2.22
44	JASPAR2020_CORE_vertebrates.txt	MA0750.2	ZBTB7A	NVCCGGAAGTGSV	87	65.91	490	54.44	1.21	11	0.00814	-4.81	6.07	1.8	0.111	-2.2
45	JASPAR2020_CORE_vertebrates.txt	MA0521.1	Tcf12	RACAGCTGSNV	44	33.33	209	23.22	1.45	13	0.00917	-4.69	6.84	1.92	0.119	-2.13
46	JASPAR2020_CORE_vertebrates.txt	MA1650.1	ZBTB14	SSCCGCGCACVS	118	89.39	728	80.89	1.11	7.9	0.00934	-4.67	6.97	1.94	0.119	-2.13
47	JASPAR2020_CORE_vertebrates.txt	MA0877.2	BARHL1	STAAACGN	97	73.48	565	62.78	1.17	10	0.00978	-4.63	7.3	1.99	0.119	-2.13
48	JASPAR2020_CORE_vertebrates.txt	MA1630.1	Znf281	GGTGGGGGAGG	122	92.42	763	84.78	1.09	8	0.00979	-4.63	7.3	1.99	0.119	-2.13
49	JASPAR2020_CORE_vertebrates.txt	MA1142.1	FOSL1::JUND	NRTGACTCAT	55	41.67	279	31	1.35	12	0.0103	-4.57	7.7	2.04	0.119	-2.13
50	JASPAR2020_CORE_vertebrates.txt	MA0829.2	SREBF1(var.2)	DNATCACSTGATNH	24	18.18	95	10.56	1.76	13	0.0105	-4.56	7.8	2.05	0.119	-2.13
51	JASPAR2020_CORE_vertebrates.txt	MA0518.1	Stat4	YTTCYRGGAARNVR	21	15.91	79	8.78	1.86	14	0.0105	-4.56	7.81	2.05	0.119	-2.13
52	JASPAR2020_CORE_vertebrates.txt	MA0751.1	ZIC4	GRCCCCCCGCKGYGH	36	27.27	163	18.11	1.53	13	0.0106	-4.55	7.91	2.07	0.119	-2.13
53	JASPAR2020_CORE_vertebrates.txt	MA0656.1	JDP2(var.2)	GATGACGTCAYC	75	56.82	411	45.67	1.25	4	0.0107	-4.54	7.95	2.07	0.119	-2.13
54	JASPAR2020_CORE_vertebrates.txt	MA1139.1	FOSL2::JUNB(var.2)	DATGACGTCATH	43	32.58	205	22.78	1.45	12	0.0108	-4.53	8.04	2.08	0.119	-2.13
55	JASPAR2020_CORE_vertebrates.txt	MA0664.1	MLXIPL	RTCACGTGAT	23	17.42	90	10	1.79	14	0.0109	-4.52	8.14	2.1	0.119	-2.13
56	JASPAR2020_CORE_vertebrates.txt	MA0660.1	MEF2B	RCTAWAAATAGC	104	78.79	620	68.89	1.15	4	0.0117	-4.45	8.71	2.16	0.124	-2.09
57	JASPAR2020_CORE_vertebrates.txt	MA1154.1	ZNF282	CTTTCCCMYAACACGAB	99	75	583	64.78	1.16	4	0.012	-4.42	8.98	2.19	0.124	-2.09
58	JASPAR2020_CORE_vertebrates.txt	MA0655.1	JDP2	ATGACTCAT	23	17.42	91	10.11	1.77	12	0.0122	-4.41	9.09	2.21	0.124	-2.09
59	JASPAR2020_CORE_vertebrates.txt	MA1495.1	HOXA1	STAATTAS	126	95.45	802	89.11	1.07	9.1	0.0122	-4.41	9.11	2.21	0.124	-2.09
60	JASPAR2020_CORE_vertebrates.txt	MA0004.1	Arnt	CACGTG	92	69.7	533	59.22	1.18	12	0.0129	-4.35	9.63	2.27	0.129	-2.05
# SEA (Simple Enrichment Analysis): Version 5.5.7 compiled on Oct 2 2024 at 16:18:51
