## Supplemental Table 4 for "Exposure to a low dose mixture of endocrine disrupting chemicals alters the brain transcriptome and animal behavior"

### Sheet: inhib_mast
feature	p_val	log_fc	pct.1	pct.2	p_val_adj	pct.exp	overlap
Gm42418	4.55352e-91	-0.402243	0.996	0.999	1.17845e-86	99.8703	FALSE
Gm26917	2.33744e-84	-0.643252	0.722	0.805	6.04929e-80	80.5123	FALSE
Lars2	1.26431e-62	-0.522347	0.762	0.842	3.27204e-58	84.2088	FALSE
Cmss1	9.09812e-58	-0.423717	0.902	0.933	2.35459e-53	93.3204	FALSE
Cdk8	4.93129e-49	0.566382	0.81	0.759	1.27622e-44	75.9403	FALSE
Zdhhc14	2.78062e-12	-0.28738	0.822	0.842	7.19625e-08	84.1764	FALSE
Leng8	6.77065e-11	0.267715	0.585	0.554	1.75224e-06	55.415	FALSE
Pdia3	8.21557e-11	-0.399618	0.284	0.359	2.12619e-06	35.8625	FALSE
Pdzd2	9.2693e-11	-0.308711	0.738	0.76	2.3989e-06	75.9728	FALSE
Bcl2	3.6966e-10	-0.314038	0.51	0.554	9.5668e-06	55.3826	FALSE
Gm5820	5.16173e-10	0.4179	0.31	0.239	1.33586e-05	23.93	FALSE
Cep128	1.05707e-08	0.406623	0.322	0.256	0.000273569	25.6485	FALSE
Carmil3	3.1905e-08	0.376247	0.367	0.304	0.000825703	30.3826	FALSE
Hjurp	3.28515e-08	0.401572	0.341	0.279	0.000850196	27.8534	FALSE
Oprm1	4.75869e-08	0.517251	0.266	0.216	0.00123155	21.5953	FALSE
Ano2	4.84846e-08	-0.48129	0.246	0.288	0.00125478	28.7613	FALSE
Arc	1.51556e-07	0.72967	0.16	0.12	0.00392227	11.9974	FALSE
Mid1	3.64233e-07	0.404588	0.294	0.24	0.00942635	24.0272	FALSE
Rundc3a	4.56109e-07	0.373511	0.318	0.271	0.0118041	27.1077	FALSE
Gm34237	5.78874e-07	-0.644133	0.066	0.102	0.0149813	10.1816	TRUE
Prkg1	1.12558e-06	0.310735	0.687	0.667	0.02913	66.6667	FALSE

### Sheet: inhib_pb
feature	ave_expr	log_fc	stat	pvalue	padj	rate1	rate2	pct.exp	overlap
Gm34237	3.49574	-0.951375	41.9595	4.67656e-07	0.0121029	0.0656934	0.101816	10.1816	TRUE

### Sheet: excite_mast
feature	p_val	log_fc	pct.1	pct.2	p_val_adj	pct.exp	overlap
Hecw2	3.91295e-183	0.473101	0.976	0.957	1.01267e-178	95.7345	TRUE
Gm42418	1.10115e-117	-0.326136	0.999	1	2.84978e-113	99.9816	FALSE
Gm26917	2.27843e-110	-0.54151	0.802	0.849	5.89658e-106	84.9421	TRUE
Gm5820	5.82915e-106	1.28609	0.326	0.158	1.50858e-101	15.775	TRUE
Cdk8	1.23827e-97	0.589232	0.864	0.821	3.20464e-93	82.1291	FALSE
Cmss1	1.74853e-90	-0.407139	0.939	0.966	4.5252e-86	96.6354	FALSE
Pak7	2.14517e-73	0.347171	0.959	0.95	5.55171e-69	94.9807	FALSE
Lars2	1.52797e-70	-0.395768	0.819	0.871	3.9544e-66	87.1116	FALSE
Pde10a	3.2046e-59	-0.299095	0.992	0.994	8.29349e-55	99.43	TRUE
Gm34237	3.60235e-58	-0.931261	0.208	0.328	9.32289e-54	32.7634	TRUE
Mlip	4.12871e-55	0.441085	0.809	0.736	1.06851e-50	73.5613	FALSE
Adcy9	1.47365e-51	-0.283372	0.898	0.909	3.8138e-47	90.9358	TRUE
Prkag2	1.11288e-50	-0.291904	0.908	0.922	2.88012e-46	92.2044	FALSE
Sgsm1	2.93303e-47	-0.284789	0.804	0.862	7.59069e-43	86.2107	FALSE
Sorl1	3.097e-47	-0.267512	0.901	0.914	8.01505e-43	91.3771	TRUE
Wwc1	1.16432e-44	-0.327164	0.743	0.792	3.01326e-40	79.1506	FALSE
Kcnj3	1.2982e-43	0.287372	0.945	0.921	3.35975e-39	92.1493	FALSE
Plxdc2	3.08276e-41	0.453146	0.683	0.598	7.97817e-37	59.8088	TRUE
Pde4a	2.44183e-39	-0.316184	0.751	0.798	6.31946e-35	79.7941	TRUE
Arc	1.6658e-38	0.73946	0.368	0.272	4.31109e-34	27.1557	FALSE
Nyap2	2.77858e-38	0.264536	0.89	0.846	7.19096e-34	84.5928	FALSE
Nectin3	1.81631e-37	0.58577	0.491	0.431	4.70061e-33	43.0778	TRUE
Gda	3.41366e-37	0.318623	0.774	0.699	8.83456e-33	69.9209	TRUE
Hunk	1.16647e-35	0.767508	0.287	0.196	3.01882e-31	19.5624	FALSE
Ssbp3	2.92624e-35	-0.296409	0.723	0.753	7.57311e-31	75.2528	TRUE
Shc3	9.88117e-34	-0.270482	0.731	0.784	2.55725e-29	78.3968	FALSE
Mid1	2.3167e-32	0.565088	0.393	0.293	5.99561e-28	29.3436	TRUE
Rassf3	3.00647e-31	0.698273	0.228	0.142	7.78076e-27	14.1938	FALSE
Galnt9	4.79087e-31	-0.298118	0.689	0.762	1.23988e-26	76.2089	FALSE
Bach2	5.13549e-31	-0.306674	0.734	0.775	1.32906e-26	77.4775	TRUE
Pde8b	1.66231e-30	0.283944	0.848	0.818	4.30205e-26	81.7981	FALSE
Sdk2	5.82014e-30	-0.356458	0.728	0.778	1.50625e-25	77.8268	TRUE
Sntb2	4.20206e-29	-0.32448	0.67	0.719	1.08749e-24	71.8698	FALSE
Dkk3	5.63864e-28	-0.302241	0.666	0.736	1.45928e-23	73.6349	FALSE
Iqgap2	1.09079e-27	-0.310403	0.66	0.683	2.82295e-23	68.303	FALSE
Grm3	2.70064e-27	0.287699	0.908	0.893	6.98926e-23	89.2995	FALSE
Asph	2.88473e-27	0.337199	0.634	0.549	7.46567e-23	54.863	FALSE
Ndrg3	5.42248e-27	0.282285	0.76	0.702	1.40334e-22	70.16	FALSE
Ide	4.72398e-26	-0.280317	0.552	0.57	1.22257e-21	57.0325	FALSE
Lhfp	3.11283e-25	-0.331486	0.621	0.682	8.05601e-21	68.1927	TRUE
Smad3	4.94129e-25	-0.277181	0.644	0.686	1.27881e-20	68.6156	FALSE
Leng8	5.75042e-23	0.264516	0.703	0.63	1.48821e-18	62.9527	FALSE
Npas4	1.12121e-21	0.665809	0.251	0.177	2.90169e-17	17.7238	FALSE
Add3	1.47488e-20	0.318649	0.557	0.474	3.81699e-16	47.3616	FALSE
Itgb8	2.61788e-20	0.603419	0.225	0.157	6.77507e-16	15.683	FALSE
Sulf2	3.96187e-20	-0.359841	0.474	0.539	1.02533e-15	53.8702	FALSE
Traf3	8.94795e-20	-0.276754	0.584	0.631	2.31573e-15	63.0814	FALSE
Dus3l	1.75082e-19	0.483334	0.282	0.208	4.53111e-15	20.7759	FALSE
Lama4	2.21721e-19	0.741273	0.185	0.129	5.73814e-15	12.9436	TRUE
Cep128	8.2343e-19	0.599105	0.23	0.165	2.13104e-14	16.5472	FALSE
Alcam	1.03018e-17	0.304323	0.704	0.671	2.6661e-13	67.1447	TRUE
1700016P03Rik	1.04617e-17	0.559237	0.348	0.289	2.70748e-13	28.884	FALSE
Anks1	1.35246e-17	-0.268715	0.563	0.613	3.50016e-13	61.2613	FALSE
Prex1	1.53419e-17	-0.276468	0.525	0.541	3.9705e-13	54.1276	TRUE
Egr1	1.84919e-17	0.435281	0.265	0.196	4.78569e-13	19.5992	FALSE
Pdia4	2.27261e-17	-0.579501	0.144	0.205	5.88152e-13	20.5369	TRUE
Pdia3	3.85405e-17	-0.390073	0.369	0.43	9.97428e-13	42.9675	FALSE
Ksr1	6.6043e-17	-0.272982	0.568	0.6	1.70919e-12	60.0478	TRUE
Cyp7b1	1.07043e-16	0.360866	0.429	0.354	2.77027e-12	35.3558	TRUE
Pcsk1	6.07256e-16	0.346856	0.47	0.396	1.57158e-11	39.5845	FALSE
Camkk1	8.59114e-16	-0.345121	0.412	0.451	2.22339e-11	45.0634	FALSE
Gm12371	9.02189e-16	0.735741	0.148	0.1	2.33486e-11	9.98345	TRUE
Fos	9.81077e-16	0.841138	0.107	0.066	2.53903e-11	6.58209	FALSE
Rhbdl3	1.57177e-15	-0.488497	0.216	0.279	4.06775e-11	27.9463	FALSE
Zfp618	1.61809e-15	0.695472	0.153	0.104	4.18762e-11	10.4431	FALSE
Pak6	1.7218e-15	0.428291	0.349	0.286	4.45601e-11	28.5714	FALSE
Spns2	3.60086e-15	-0.309788	0.452	0.496	9.31904e-11	49.6231	FALSE
Fkbp5	1.05991e-14	-0.430017	0.286	0.341	2.74304e-10	34.0871	FALSE
Rasgef1c	1.2108e-14	0.344247	0.419	0.359	3.13356e-10	35.9073	FALSE
Itgav	2.46003e-14	0.364954	0.397	0.33	6.36657e-10	33.0392	FALSE
Nudt4	3.84718e-14	0.405606	0.295	0.231	9.9565e-10	23.1109	FALSE
Hspa8	4.23889e-14	0.276502	0.514	0.443	1.09703e-09	44.3096	FALSE
Mrps6	4.3281e-14	-0.299404	0.433	0.474	1.12011e-09	47.3616	FALSE
Cc2d2a	6.01562e-14	0.280624	0.535	0.476	1.55684e-09	47.619	FALSE
Cdh7	6.09885e-14	0.405204	0.362	0.305	1.57838e-09	30.5203	FALSE
Calb1	6.8862e-14	0.528501	0.232	0.18	1.78215e-09	17.9812	TRUE
Bhlhe41	1.51944e-13	-0.554956	0.128	0.179	3.93231e-09	17.8525	TRUE
Cpne9	2.12137e-13	-0.287839	0.506	0.546	5.49011e-09	54.624	FALSE
Per3	2.58861e-13	0.325545	0.362	0.297	6.69931e-09	29.7481	FALSE
Samd4	2.76826e-13	-0.280264	0.535	0.57	7.16426e-09	57.0142	FALSE
Gm15997	2.88196e-13	0.408156	0.254	0.195	7.45851e-09	19.4521	FALSE
Zfp46	3.40933e-13	0.527349	0.183	0.132	8.82334e-09	13.2377	FALSE
Cdh6	5.7251e-13	0.312589	0.546	0.492	1.48166e-08	49.2002	FALSE
Tbc1d1	7.37177e-13	-0.271538	0.509	0.553	1.90782e-08	55.2675	FALSE
Ints1	1.0368e-12	0.33347	0.366	0.303	2.68325e-08	30.2629	FALSE
Pfkfb3	1.13141e-12	-0.367641	0.302	0.356	2.92808e-08	35.6315	FALSE
Kcnh4	1.44974e-12	-0.356474	0.353	0.389	3.75192e-08	38.9042	FALSE
Tmem196	1.62771e-12	0.319414	0.423	0.362	4.21252e-08	36.2015	FALSE
Cd34	1.7232e-12	0.415255	0.211	0.158	4.45965e-08	15.7566	FALSE
Mbd6	1.76997e-12	0.481588	0.219	0.167	4.58068e-08	16.7494	FALSE
Cntrl	2.15175e-12	0.288945	0.417	0.353	5.56873e-08	35.3374	FALSE
Rheb	2.97772e-12	0.287214	0.498	0.434	7.70634e-08	43.3719	FALSE
Stmn4	3.03916e-12	0.324367	0.355	0.293	7.86536e-08	29.2885	FALSE
Fbxl4	3.07828e-12	0.368627	0.241	0.185	7.96659e-08	18.5328	FALSE
Nrep	3.55049e-12	0.493831	0.142	0.097	9.18866e-08	9.74444	FALSE
Angpt1	3.77934e-12	0.586286	0.166	0.121	9.78092e-08	12.1346	TRUE
Nt5dc1	3.96128e-12	0.356971	0.285	0.226	1.02518e-07	22.5777	FALSE
Cdh20	4.39045e-12	0.404945	0.371	0.318	1.13625e-07	31.7705	FALSE
Ccdc138	4.73879e-12	0.320824	0.297	0.237	1.2264e-07	23.736	FALSE
Kirrel3	8.35582e-12	0.274629	0.813	0.795	2.16249e-07	79.4999	FALSE
Clybl	9.47715e-12	0.347936	0.304	0.245	2.45269e-07	24.545	FALSE
Nr4a3	1.57713e-11	0.557115	0.319	0.284	4.08161e-07	28.406	TRUE
Zfp804b	1.65993e-11	-0.318578	0.535	0.573	4.29591e-07	57.3267	FALSE
Hs3st1	1.80141e-11	0.487811	0.179	0.132	4.66206e-07	13.201	FALSE
Wls	2.29795e-11	0.341234	0.32	0.262	5.94709e-07	26.2364	FALSE
Ninl	2.61871e-11	0.37099	0.249	0.195	6.77723e-07	19.5256	FALSE
Ssh3	2.74336e-11	0.318408	0.345	0.286	7.09981e-07	28.5714	FALSE
Cpne6	3.71968e-11	0.337625	0.376	0.328	9.62653e-07	32.8001	FALSE
Tmem147os	4.98758e-11	0.314902	0.271	0.216	1.29079e-06	21.5849	FALSE
Myo1b	5.12467e-11	0.324891	0.396	0.343	1.32626e-06	34.3262	FALSE
4930570G19Rik	6.90818e-11	0.303214	0.342	0.285	1.78784e-06	28.4611	FALSE
Tnfrsf11a	7.36111e-11	0.445335	0.2	0.151	1.90506e-06	15.1498	FALSE
Ptpn21	7.4023e-11	0.533564	0.169	0.128	1.91572e-06	12.8149	FALSE
Epha3	1.00269e-10	0.268514	0.518	0.468	2.59497e-06	46.7733	TRUE
Gm43597	1.02068e-10	0.404372	0.223	0.173	2.64152e-06	17.2826	FALSE
Gpc4	1.02443e-10	0.46111	0.152	0.109	2.65123e-06	10.9027	TRUE
Apool	1.02803e-10	0.419682	0.19	0.142	2.66054e-06	14.2489	FALSE
Cntfr	1.10764e-10	-0.373223	0.252	0.292	2.86657e-06	29.1598	TRUE
Strip2	1.49536e-10	0.431374	0.228	0.18	3.87e-06	17.9812	FALSE
Gm48957	1.60579e-10	0.312089	0.401	0.344	4.15579e-06	34.4365	FALSE
Palmd	1.64872e-10	0.317256	0.374	0.321	4.2669e-06	32.0647	FALSE
Sh3bgrl2	1.6632e-10	0.355799	0.216	0.166	4.30436e-06	16.6023	FALSE
Gk5	2.07235e-10	0.380687	0.19	0.143	5.36323e-06	14.3041	FALSE
Deptor	2.25926e-10	-0.401091	0.265	0.296	5.84697e-06	29.601	TRUE
Mtmr4	2.46484e-10	-0.286118	0.359	0.385	6.379e-06	38.4997	FALSE
Glis3	2.60351e-10	0.717053	0.122	0.094	6.73789e-06	9.35834	TRUE
Fosl2	2.7634e-10	0.61608	0.164	0.126	7.15168e-06	12.5942	FALSE
Rnf141	2.99148e-10	0.362451	0.223	0.174	7.74194e-06	17.3561	FALSE
Nek10	3.97624e-10	0.409199	0.226	0.177	1.02905e-05	17.7238	FALSE
Wdr1	4.02374e-10	0.29332	0.324	0.269	1.04134e-05	26.8799	FALSE
Poc1a	5.19063e-10	0.341369	0.209	0.161	1.34334e-05	16.1243	FALSE
Unk	6.32201e-10	0.328624	0.261	0.21	1.63614e-05	20.9597	FALSE
Trpc6	1.07306e-09	0.466477	0.305	0.26	2.77708e-05	26.0158	TRUE
Zkscan2	1.11951e-09	0.280635	0.309	0.255	2.89729e-05	25.4642	FALSE
Hmgcs1	1.39801e-09	0.35258	0.299	0.251	3.61805e-05	25.0781	FALSE
Arhgap29	1.56955e-09	0.428384	0.166	0.124	4.06199e-05	12.4104	FALSE
Zranb3	2.14229e-09	0.367097	0.23	0.185	5.54424e-05	18.4593	FALSE
Kitl	2.26583e-09	0.364065	0.376	0.331	5.86398e-05	33.0759	TRUE
Itga4	2.96299e-09	0.463522	0.198	0.159	7.66823e-05	15.922	FALSE
Epb41l5	3.28496e-09	0.469515	0.136	0.098	8.50148e-05	9.81798	FALSE
Acsf3	4.58366e-09	0.35449	0.243	0.197	0.000118625	19.6543	FALSE
Gucy1a1	4.98603e-09	0.305408	0.351	0.303	0.000129039	30.2629	FALSE
Tenm3	5.2819e-09	0.311566	0.681	0.643	0.000136696	64.2581	FALSE
Stac2	6.03193e-09	-0.433772	0.148	0.191	0.000156106	19.066	FALSE
Ermard	6.30038e-09	0.338805	0.209	0.164	0.000163054	16.3817	FALSE
Efcab1	7.52106e-09	0.563691	0.122	0.088	0.000194645	8.80677	FALSE
Tox3	8.32301e-09	0.408632	0.228	0.184	0.0002154	18.4041	FALSE
Zfp810	1.0767e-08	0.275927	0.339	0.287	0.000278649	28.7185	FALSE
Rara	1.17804e-08	-0.443666	0.154	0.194	0.000304876	19.3786	TRUE
Zc3h6	1.18497e-08	0.27619	0.386	0.337	0.000306669	33.701	FALSE
Chrna7	1.20137e-08	0.278265	0.403	0.36	0.000310915	35.9809	FALSE
Mdga1	1.38861e-08	-0.45424	0.171	0.203	0.000359372	20.3162	TRUE
Tnfrsf25	1.39266e-08	-0.396903	0.197	0.24	0.000360421	23.975	FALSE
Pom121	1.45243e-08	0.329508	0.265	0.219	0.000375888	21.9158	FALSE
Pdia6	1.77571e-08	-0.333737	0.271	0.313	0.000459554	31.3293	FALSE
Zfp866	1.77745e-08	0.310459	0.288	0.241	0.000460004	24.0853	FALSE
Egr3	1.98594e-08	0.356065	0.347	0.3	0.000513961	30.0239	FALSE
Rnf144b	2.23465e-08	0.285686	0.289	0.241	0.000578326	24.1405	FALSE
Bdnf	2.36278e-08	0.368955	0.272	0.226	0.000611488	22.6145	FALSE
Sh2d4b	2.51156e-08	-0.371198	0.241	0.27	0.00064999	26.9535	TRUE
Ss18l2	2.87534e-08	0.269205	0.272	0.224	0.000744138	22.3938	FALSE
Fdft1	3.39105e-08	0.276781	0.33	0.282	0.000877604	28.1669	FALSE
Grem2	3.43402e-08	0.323648	0.225	0.182	0.000888723	18.1835	FALSE
Gpr68	5.25078e-08	-0.438398	0.103	0.139	0.0013589	13.8812	TRUE
E130304I02Rik	5.2895e-08	0.476276	0.154	0.118	0.00136892	11.7669	TRUE
Wdr91	5.52704e-08	0.316336	0.204	0.162	0.0014304	16.2346	FALSE
E2f5	5.63656e-08	0.287757	0.172	0.134	0.00145874	13.3664	FALSE
Gm36251	6.09784e-08	0.562702	0.107	0.078	0.00157812	7.79555	FALSE
Fbxo16	8.45231e-08	0.297617	0.291	0.245	0.00218746	24.5082	FALSE
Uros	9.16507e-08	0.379714	0.164	0.126	0.00237192	12.6494	FALSE
Sqle	9.22957e-08	0.389068	0.179	0.14	0.00238861	14.0467	FALSE
Cerkl	9.51711e-08	0.347566	0.215	0.173	0.00246303	17.3194	FALSE
Arhgap6	9.84687e-08	0.52471	0.128	0.095	0.00254837	9.50542	FALSE
Oprm1	1.01138e-07	0.363659	0.239	0.201	0.00261745	20.0956	FALSE
Thsd4	1.02817e-07	0.281766	0.387	0.346	0.00266089	34.6203	FALSE
Emg1	1.09142e-07	0.438431	0.138	0.104	0.00282459	10.4063	FALSE
Glra3	1.26317e-07	0.460743	0.141	0.106	0.00326908	10.6086	FALSE
Gm20752	1.34423e-07	-0.41597	0.174	0.211	0.00347888	21.1436	FALSE
Gm14636	1.35798e-07	0.28225	0.298	0.253	0.00351445	25.2988	FALSE
Ajm1	1.41897e-07	0.397215	0.172	0.134	0.00367229	13.4216	FALSE
Rabl2	1.79495e-07	0.271083	0.267	0.222	0.00464532	22.1916	FALSE
Pcsk2os2	1.86327e-07	0.321328	0.194	0.154	0.00482214	15.444	FALSE
Prkg2	2.17352e-07	0.313903	0.269	0.227	0.00562507	22.6512	FALSE
6530403H02Rik	2.43674e-07	0.394842	0.323	0.29	0.00630629	28.9943	FALSE
Gm49003	2.45045e-07	0.418969	0.122	0.09	0.00634176	9.02739	FALSE
Syt10	2.59304e-07	0.543745	0.107	0.078	0.00671079	7.81394	FALSE
Lpar1	2.60968e-07	-0.417312	0.079	0.109	0.00675386	10.9211	FALSE
Tex9	2.73759e-07	0.33259	0.196	0.157	0.00708488	15.6646	FALSE
Ccdc130	2.75283e-07	0.374454	0.173	0.136	0.00712432	13.5871	FALSE
Dusp6	2.84783e-07	0.367171	0.167	0.13	0.00737019	13.0171	FALSE
Gm7072	2.92841e-07	0.337852	0.219	0.179	0.00757873	17.9077	FALSE
Prtg	3.1316e-07	0.377371	0.174	0.137	0.00810458	13.7158	FALSE
Ppp1r1a	3.20961e-07	0.28124	0.318	0.275	0.00830647	27.5051	FALSE
Etv1	3.45683e-07	0.317261	0.329	0.292	0.00894627	29.1782	FALSE
Zfp623	3.51635e-07	0.356843	0.108	0.079	0.00910031	7.85071	FALSE
Msmo1	3.66283e-07	0.299455	0.2	0.161	0.0094794	16.1059	FALSE
Agl	3.99807e-07	0.34204	0.206	0.167	0.010347	16.6942	FALSE
Coq10b	4.13661e-07	0.284617	0.27	0.227	0.0107055	22.7248	FALSE
Disp3	4.19935e-07	0.278947	0.335	0.288	0.0108679	28.7737	FALSE
Gca	4.65465e-07	0.29545	0.201	0.162	0.0120462	16.2346	FALSE
Pfas	5.39446e-07	0.307497	0.25	0.209	0.0139609	20.923	FALSE
Fat1	6.21781e-07	0.324989	0.226	0.186	0.0160917	18.6431	FALSE
Grk4	6.60187e-07	0.329756	0.225	0.186	0.0170856	18.6431	FALSE
Cfl1	6.84027e-07	0.368861	0.132	0.1	0.0177026	10.0386	FALSE
4930503L19Rik	7.19122e-07	0.358872	0.204	0.166	0.0186109	16.6391	FALSE
Ddit3	7.7221e-07	-0.437383	0.11	0.142	0.0199848	14.1938	FALSE
Chst8	7.72348e-07	-0.282254	0.307	0.349	0.0199884	34.9145	FALSE
Gm31333	9.00316e-07	0.370689	0.142	0.109	0.0233002	10.9211	FALSE
Ap1s3	9.82355e-07	0.412929	0.152	0.119	0.0254233	11.8956	FALSE
Gm42372	9.8944e-07	0.376883	0.145	0.112	0.0256067	11.1969	FALSE
Rpa1	9.9675e-07	0.26957	0.185	0.148	0.0257959	14.8005	FALSE
Sash1	1.04927e-06	0.266196	0.324	0.281	0.0271552	28.1486	FALSE
Qsox1	1.14324e-06	0.308027	0.193	0.156	0.0295871	15.5543	FALSE
Ppp1r1b	1.15844e-06	-0.442574	0.081	0.11	0.0299805	11.0131	FALSE
Col26a1	1.35495e-06	0.391878	0.225	0.199	0.0350662	19.9117	FALSE
Hspa5	1.43329e-06	-0.2876	0.27	0.309	0.0370935	30.8696	FALSE
Gm32618	1.44433e-06	0.301311	0.229	0.19	0.0373792	18.9741	FALSE
Ascc1	1.50896e-06	0.35132	0.158	0.124	0.0390518	12.4104	FALSE
Zbbx	1.60729e-06	0.523972	0.11	0.082	0.0415967	8.18165	FALSE
Abcg2	1.72724e-06	0.457121	0.118	0.09	0.0447009	8.95385	FALSE
Epb41l2	1.85595e-06	0.267396	0.316	0.277	0.0480321	27.6889	FALSE
Prex2	1.88303e-06	0.303964	0.217	0.179	0.0487329	17.8525	FALSE
Slc25a17	1.93009e-06	0.269099	0.232	0.193	0.0499508	19.305	FALSE

### Sheet: excite_pb
feature	ave_expr	log_fc	stat	pvalue	padj	rate1	rate2	pct.exp	overlap
Gm42418	11.4337	-0.768121	175.576	1.44941e-38	3.75108e-34	0.997646	1	100	TRUE
Gm26917	7.85204	-0.975937	172.485	6.09789e-38	7.89067e-34	0.689682	0.85211	85.211	TRUE
Cmss1	9.07171	-0.687134	100.698	3.48235e-23	3.00411e-19	0.879953	0.968428	96.8428	TRUE
Gm5820	4.70109	1.14722	98.0883	1.22655e-22	7.93579e-19	0.280502	0.164839	16.4839	TRUE
Arc	5.37112	1.00052	93.5689	1.08977e-21	5.64067e-18	0.34288	0.243935	24.3935	TRUE
1700016P03Rik	5.49254	0.811517	66.7509	5.22653e-16	2.25438e-12	0.327579	0.262878	26.2878	TRUE
Gm34237	4.86552	-0.854219	57.225	5.74935e-14	1.65326e-10	0.182424	0.312728	31.2728	TRUE
Cep128	4.26982	0.881704	46.8731	9.87562e-12	2.41039e-08	0.234994	0.144566	14.4566	TRUE
Plxdc2	7.11629	0.529761	46.7995	1.02451e-11	2.41039e-08	0.628874	0.571618	57.1618	TRUE
Nr4a2	3.9368	0.863635	38.4291	6.80086e-10	1.35389e-06	0.0945469	0.0787637	7.87637	FALSE
Nr4a3	6.0551	0.542325	37.3241	1.1864e-09	2.19315e-06	0.274225	0.269857	26.9857	FALSE
Pcsk1	6.4803	0.478088	33.1206	9.91649e-09	1.71093e-05	0.42958	0.372549	37.2549	TRUE
Camkk1	5.68847	-0.544874	32.873	1.12414e-08	1.8183e-05	0.35661	0.473247	47.3247	TRUE
Cdh13	8.78397	0.379339	32.1025	1.66114e-08	2.52883e-05	0.591997	0.55899	55.899	TRUE
Elfn2	6.40161	-0.474794	31.5331	2.21738e-08	3.18042e-05	0.486858	0.608508	60.8508	TRUE
Rmst	6.40801	0.468754	31.4313	2.33493e-08	3.18042e-05	0.289133	0.249585	24.9585	TRUE
Adgrb1	8.61408	-0.378768	30.8859	3.07988e-08	3.98537e-05	0.870537	0.934197	93.4197	TRUE
Gm20752	5.17348	-0.575883	30.189	4.38856e-08	5.40838e-05	0.149078	0.225656	22.5656	TRUE
Thsd4	5.85091	0.491611	28.695	9.3873e-08	0.000105628	0.369164	0.322366	32.2366	TRUE
Fkbp5	5.2406	-0.548302	28.1813	1.2197e-07	0.000126264	0.242448	0.353606	35.3606	TRUE
Rcan2	7.25597	-0.388031	25.9996	3.71715e-07	0.000369999	0.512358	0.597873	59.7873	TRUE
Aifm3	6.54604	-0.421792	25.5067	4.7841e-07	0.00042694	0.495881	0.617149	61.7149	TRUE
Igfn1	5.48226	-0.499966	25.6089	4.54007e-07	0.00042694	0.181248	0.227983	22.7983	FALSE
Usp35	4.34461	-0.639299	25.5224	4.74583e-07	0.00042694	0.161632	0.250914	25.0914	TRUE
Hs6st3	10.4834	-0.301552	25.4197	5.00207e-07	0.000431512	0.848568	0.874377	87.4377	FALSE
Man1a	6.85376	0.395234	24.6845	7.29154e-07	0.000589703	0.500588	0.459953	45.9953	TRUE
Pdzrn4	8.7253	0.329724	24.1975	9.36137e-07	0.000734158	0.816399	0.743769	74.3769	TRUE
Alcam	8.13491	0.3445	24.1271	9.70616e-07	0.00073881	0.675559	0.666999	66.6999	TRUE
Efna5	8.82619	-0.32622	23.9959	1.03824e-06	0.000767705	0.801491	0.852443	85.2443	TRUE
Adgrb2	7.53664	-0.35968	23.413	1.40079e-06	0.00100701	0.729306	0.828847	82.8847	TRUE
Palmd	5.368	0.480933	23.2518	1.52186e-06	0.00106448	0.353472	0.292124	29.2124	TRUE
Esrrg	7.91819	-0.343792	23.1027	1.64316e-06	0.00111908	0.647313	0.7112	71.12	TRUE
Brinp3	7.78559	-0.345686	22.6218	2.1047e-06	0.00135329	0.506865	0.578598	57.8598	TRUE
C78859	5.8499	0.434555	22.5942	2.13481e-06	0.00135329	0.479404	0.426055	42.6055	TRUE
Npas4	4.79991	0.536143	22.586	2.14393e-06	0.00135329	0.200863	0.153207	15.3207	TRUE
Ppfia4	4.43969	-0.580189	22.0974	2.75773e-06	0.00165403	0.154963	0.233632	23.3632	TRUE
Tanc1	5.23787	-0.486455	22.0595	2.81211e-06	0.00165403	0.19184	0.266201	26.6201	TRUE
Trpc5	7.17441	0.360688	22.0633	2.80659e-06	0.00165403	0.584151	0.524094	52.4094	TRUE
Cadps2	8.0744	-0.327564	21.5491	3.65919e-06	0.00205869	0.628482	0.726155	72.6155	TRUE
Ccdc22	3.80036	-0.670347	21.4336	3.88402e-06	0.00213869	0.118086	0.192755	19.2755	TRUE
Dgkb	9.45058	0.295545	21.3179	4.1231e-06	0.0021835	0.837583	0.811565	81.1565	TRUE
Zdbf2	5.11079	0.485521	21.2903	4.18222e-06	0.0021835	0.264025	0.241941	24.1941	TRUE
Col25a1	6.83056	0.366464	21.04	4.75971e-06	0.00241532	0.504119	0.463277	46.3277	TRUE
Ddo	3.927	-0.649841	20.8405	5.27665e-06	0.00252888	0.0894468	0.142572	14.2572	TRUE
Lpcat4	5.01869	-0.492216	20.8443	5.26624e-06	0.00252888	0.262456	0.364241	36.4241	TRUE
Cpne9	6.82912	-0.36485	20.709	5.64797e-06	0.00265762	0.467634	0.566633	56.6633	TRUE
Fam71d	3.40969	0.706526	20.1031	7.72825e-06	0.0035089	0.131424	0.0990362	9.90362	FALSE
Angpt1	3.89853	0.612359	19.6694	9.67591e-06	0.00423676	0.13417	0.105683	10.5683	FALSE
Il31ra	1.55183	-1.26348	19.6085	9.98617e-06	0.00423676	0.0184386	0.0515121	5.15121	FALSE
Rab11fip5	4.39243	-0.551627	19.613	9.96283e-06	0.00423676	0.171832	0.249252	24.9252	TRUE
Adap1	5.96508	-0.396553	19.3591	1.13656e-05	0.00466891	0.433896	0.531738	53.1738	TRUE
Ahdc1	6.98473	-0.341831	18.9553	1.40163e-05	0.00558064	0.630836	0.721834	72.1834	TRUE
Car4	3.98926	-0.591763	18.6335	1.65686e-05	0.00621443	0.122793	0.191426	19.1426	TRUE
Ide	6.09498	-0.386077	18.6467	1.64549e-05	0.00621443	0.45508	0.555666	55.5666	TRUE
Meis2	8.59176	0.292455	18.6827	1.61495e-05	0.00621443	0.781483	0.728814	72.8814	TRUE
Slc8a2	7.47517	-0.321559	18.6392	1.65193e-05	0.00621443	0.723813	0.811233	81.1233	TRUE
Slc12a5	7.65903	-0.314459	18.2506	2.02203e-05	0.00726807	0.751667	0.8222	82.22	TRUE
Kitl	5.71693	0.399277	18.0846	2.20453e-05	0.00781551	0.334641	0.322366	32.2366	TRUE
Etv1	5.53348	0.409836	17.9596	2.35288e-05	0.00806469	0.295018	0.269525	26.9525	TRUE
Trpc6	5.7916	0.393058	17.9745	2.33467e-05	0.00806469	0.277364	0.248255	24.8255	FALSE
Jag2	4.63412	-0.492395	17.6045	2.83119e-05	0.00951575	0.207532	0.289465	28.9465	TRUE
Dagla	7.0777	-0.324211	17.4723	3.03341e-05	0.0100647	0.66222	0.759721	75.9721	TRUE
Cpne4	7.95183	0.296275	17.3557	3.22364e-05	0.0105605	0.574735	0.541376	54.1376	TRUE
C1ql3	4.47669	0.503348	17.2333	3.43624e-05	0.0111162	0.238133	0.206049	20.6049	TRUE
Sept9	5.79982	-0.381834	16.9166	4.05459e-05	0.0129547	0.347195	0.461947	46.1947	TRUE
Cables1	5.7052	-0.38546	16.778	4.35911e-05	0.0137578	0.355826	0.455965	45.5965	TRUE
Nkain3	6.97979	0.320118	16.6899	4.56475e-05	0.0142332	0.459788	0.40113	40.113	TRUE
Cux1	7.79069	-0.294471	16.5723	4.85428e-05	0.0147799	0.61122	0.67996	67.996	TRUE
Rnf112	7.05033	-0.314608	16.229	5.81021e-05	0.0174847	0.632013	0.722499	72.2499	TRUE
Inpp4b	6.74166	0.323296	16.1751	5.97658e-05	0.0177786	0.375834	0.333998	33.3998	TRUE
Rspo2	5.95443	0.360585	16.1256	6.13342e-05	0.0180378	0.338172	0.313725	31.3725	FALSE
Col12a1	5.25945	0.408466	16.0311	6.44501e-05	0.0187412	0.222048	0.206713	20.6713	FALSE
Tspan14	5.66344	-0.378419	15.9451	6.74223e-05	0.0193877	0.355826	0.451977	45.1977	TRUE
Camkv	6.2098	-0.34608	15.9136	6.8543e-05	0.0194933	0.471165	0.58325	58.325	TRUE
Tspan9	4.0268	-0.537211	15.6119	8.02993e-05	0.0221079	0.117301	0.175474	17.5474	TRUE
1700047F07Rik	3.12732	-0.68165	15.5909	8.11901e-05	0.0221179	0.0521773	0.0850781	8.50781	FALSE
Tafa2	8.17901	-0.275448	15.4397	8.7898e-05	0.0236958	0.592389	0.635427	63.5427	FALSE
Lrrc4	5.63888	-0.372438	15.3307	9.30811e-05	0.0248344	0.359357	0.441675	44.1675	TRUE
6530403H02Rik	6.31246	0.331649	15.2785	9.56685e-05	0.0251495	0.299725	0.276504	27.6504	FALSE
Ccdc9	4.15914	-0.516822	15.1899	0.000100231	0.0254313	0.156532	0.225656	22.5656	TRUE
Sema7a	5.56575	-0.376105	15.2002	9.9688e-05	0.0254313	0.34798	0.451977	45.1977	TRUE
Asic1	5.21241	-0.402458	15.1346	0.00010319	0.0259278	0.282464	0.364241	36.4241	TRUE
Itga8	6.57112	0.318235	15.0141	0.000109942	0.0267225	0.485681	0.474909	47.4909	FALSE
Luzp2	7.20184	0.296343	15.0203	0.000109582	0.0267225	0.458219	0.410768	41.0768	TRUE
Plxdc1	4.56574	-0.462772	15.0048	0.000110483	0.0267225	0.171832	0.242938	24.2938	TRUE
Psd	5.41641	-0.385714	15.0568	0.000107499	0.0267225	0.32601	0.424061	42.4061	TRUE
Tnfrsf25	4.24526	-0.49977	14.9608	0.000113067	0.0270941	0.166732	0.245597	24.5597	TRUE
Gm15446	4.95188	-0.420225	14.8636	0.000119004	0.0282553	0.254217	0.34563	34.563	TRUE
Gm19410	6.63238	0.312896	14.8183	0.000121876	0.0286742	0.407611	0.384845	38.4845	TRUE
Cux2	7.69021	-0.279723	14.6001	0.000136721	0.0315923	0.440957	0.493852	49.3852	FALSE
Cacna1g	6.93709	-0.29979	14.5283	0.000141999	0.0322564	0.554335	0.65005	65.005	TRUE
Dipk1b	2.22914	-0.860808	14.5271	0.000142088	0.0322564	0.0384464	0.073114	7.3114	FALSE
Tmem267	3.01301	-0.687681	14.4637	0.000146913	0.0330617	0.0698313	0.113327	11.3327	TRUE
Shisa6	5.67639	-0.359579	14.391	0.000152654	0.0337665	0.232248	0.30442	30.442	TRUE
Dbp	3.24892	-0.63071	14.1827	0.000170397	0.0370577	0.0874853	0.133267	13.3267	TRUE
Psap	5.21312	-0.389887	14.1843	0.000170251	0.0370577	0.297372	0.381854	38.1854	TRUE
Gipc1	4.32752	-0.473653	14.0671	0.000181119	0.0387385	0.168694	0.24892	24.892	TRUE
Unc13c	4.88643	0.415376	14.0727	0.000180586	0.0387385	0.140447	0.135926	13.5926	FALSE
Brsk2	6.25452	-0.321763	14.0005	0.00018761	0.0397979	0.477442	0.576936	57.6936	TRUE
Arrb1	6.41071	-0.312827	13.9626	0.000191399	0.0402717	0.513927	0.595214	59.5214	TRUE
Dpyd	6.06874	0.328918	13.8733	0.000200645	0.0415416	0.341703	0.313393	31.3393	TRUE
Dsel	3.96418	0.505615	13.7655	0.000212423	0.0433373	0.183209	0.158524	15.8524	FALSE
Plxnd1	5.0277	-0.397992	13.7633	0.000212667	0.0433373	0.210279	0.270189	27.0189	TRUE

### Sheet: olig_mast
feature	p_val	log_fc	pct.1	pct.2	p_val_adj	pct.exp	overlap
Gm42418	6.75262e-36	-0.344237	0.988	0.996	1.74758e-31	99.5733	FALSE
Cmss1	3.69113e-27	-0.495799	0.832	0.885	9.55264e-23	88.5491	FALSE
Gm26917	4.01172e-27	-0.627863	0.666	0.765	1.03823e-22	76.458	TRUE
Lars2	3.47144e-24	-0.535495	0.678	0.773	8.98409e-20	77.3115	FALSE
Cdk8	4.13871e-24	0.604852	0.686	0.652	1.0711e-19	65.2205	FALSE
Gm5820	1.74634e-12	1.0103	0.217	0.117	4.51953e-08	11.7354	TRUE
Adcy9	4.65695e-12	-0.321108	0.642	0.664	1.20522e-07	66.3585	FALSE
Zbtb16	2.0494e-11	-0.355872	0.662	0.762	5.30385e-07	76.1735	FALSE
Luc7l3	7.23003e-11	0.325084	0.778	0.734	1.87113e-06	73.3997	FALSE
Sipa1l1	1.11964e-10	-0.303484	0.664	0.699	2.89763e-06	69.9147	FALSE
Sdk2	4.59999e-10	-0.641911	0.401	0.478	1.19048e-05	47.7952	TRUE
Galnt9	8.84303e-10	-0.572138	0.338	0.431	2.28858e-05	43.101	FALSE
Lrfn2	3.01544e-09	-0.380813	0.546	0.593	7.80396e-05	59.3172	FALSE
Creb5	3.52934e-09	0.619359	0.52	0.427	9.13394e-05	42.6743	FALSE
Prkag2	8.59796e-09	-0.414449	0.542	0.588	0.000222515	58.8193	FALSE
Ndrg3	1.01049e-07	0.274835	0.497	0.506	0.00261514	50.569	FALSE
Sgsm1	1.97991e-07	-0.306133	0.526	0.569	0.00512401	56.899	FALSE
Runx2	3.28166e-07	-0.389163	0.438	0.496	0.00849293	49.6444	FALSE
Sorl1	3.58095e-07	-0.311499	0.586	0.624	0.0092675	62.4467	FALSE
Gm34237	1.49962e-06	-0.761619	0.115	0.179	0.0388102	17.9232	TRUE
Gjc3	1.55954e-06	0.322293	0.758	0.688	0.0403609	68.8478	FALSE
Nwd2	1.74341e-06	0.31982	0.41	0.4	0.0451193	39.9716	FALSE

### Sheet: olig_pb
	feature	ave_expr	log_fc	stat	pvalue	padj	rate1	rate2	pct.exp	overlap
3	Gm5820	4.60846	1.19229	61.6444	2.07701e-10	5.37531e-06	0.217155	0.117354	11.7354	TRUE
5	Sdk2	7.93085	-0.558126	40.0684	5.60808e-08	0.000725686	0.400953	0.477952	47.7952	TRUE
2	Gm34237	4.42251	-0.833474	33.5522	3.9929e-07	0.0025834	0.115044	0.179232	17.9232	TRUE
1	Gm26917	8.06452	-0.74013	28.407	2.11112e-06	0.00780512	0.665759	0.76458	76.458	TRUE
4	Nek10	4.39239	0.776411	23.2529	1.26153e-05	0.0349242	0.140912	0.110242	11.0242	FALSE

### Sheet: astro_mast
feature	p_val	log_fc	pct.1	pct.2	p_val_adj	pct.exp	overlap
Gm26917	1.3083e-28	-0.619666	0.728	0.812	3.38589e-24	81.1663	TRUE
Gm42418	4.90457e-20	-0.329491	0.997	1	1.2693e-15	100	FALSE
Cmss1	1.00692e-19	-0.4885	0.894	0.94	2.60592e-15	93.9771	TRUE
Cdk8	1.64602e-17	0.603402	0.785	0.782	4.2599e-13	78.2027	FALSE
Lars2	7.36648e-15	-0.377373	0.753	0.864	1.90645e-10	86.4245	FALSE
Spock1	6.88071e-14	-0.494551	0.624	0.712	1.78073e-09	71.2237	TRUE
Zfp804b	1.64773e-13	-0.755339	0.322	0.47	4.26432e-09	47.0363	FALSE
Gm3764	2.12997e-12	0.52146	0.918	0.873	5.51238e-08	87.2849	FALSE
Pla2g7	2.69238e-11	0.876035	0.414	0.287	6.96787e-07	28.6807	TRUE
Osbpl3	8.66999e-11	-0.598947	0.474	0.565	2.24379e-06	56.501	TRUE
Nell1	1.25047e-10	-0.911272	0.389	0.487	3.23623e-06	48.6616	TRUE
Kirrel3	1.55887e-10	0.364652	0.921	0.898	4.03436e-06	89.7706	FALSE
Galnt9	1.99668e-10	-0.609419	0.386	0.501	5.16742e-06	50.0956	TRUE
Lrfn2	3.27866e-10	-0.428695	0.544	0.602	8.48517e-06	60.2294	TRUE
Zbtb16	4.90208e-10	-0.363213	0.722	0.818	1.26866e-05	81.8356	FALSE
Efna5	6.99141e-10	-0.43541	0.592	0.688	1.80938e-05	68.8337	FALSE
Adcy9	9.77307e-10	-0.32396	0.686	0.743	2.52927e-05	74.283	FALSE
Slc38a3	1.08576e-09	0.802831	0.427	0.321	2.80995e-05	32.1224	FALSE
Atp1a2	2.3583e-09	0.440879	0.893	0.836	6.10328e-05	83.5564	TRUE
Macf1	2.60686e-09	0.270522	0.991	0.984	6.74656e-05	98.3748	FALSE
Mctp2	3.0792e-09	-1.90025	0.073	0.124	7.96898e-05	12.4283	TRUE
Sgsm1	4.22974e-09	-0.415829	0.526	0.616	0.000109466	61.5679	FALSE
Son	4.66521e-09	0.281222	0.927	0.919	0.000120736	91.8738	FALSE
Srcin1	5.45971e-09	-0.401007	0.595	0.682	0.000141297	68.1644	FALSE
Kcnj6	9.62827e-09	-0.41693	0.509	0.608	0.00024918	60.8031	FALSE
Kcnd3	1.72306e-08	-0.403225	0.648	0.73	0.000445927	73.0402	TRUE
Gfod1	1.76308e-08	-0.391382	0.546	0.626	0.000456286	62.6195	FALSE
Prkag2	2.71321e-08	-0.34317	0.64	0.703	0.000702178	70.2677	TRUE
Grin2a	2.85742e-08	-0.363035	0.712	0.781	0.000739499	78.1071	FALSE
Appl2	2.99162e-08	0.543655	0.72	0.661	0.000774231	66.0612	FALSE
Gm973	5.0987e-08	0.687769	0.441	0.348	0.00131954	34.7992	TRUE
Lhfp	6.2537e-08	-0.372096	0.603	0.701	0.00161846	70.0765	TRUE
Zmat4	6.4442e-08	-0.720065	0.481	0.568	0.00166776	56.7878	FALSE
Camk2g	6.4919e-08	0.42272	0.762	0.72	0.0016801	71.9885	FALSE
Pde4a	6.75857e-08	-0.474979	0.479	0.55	0.00174912	54.9713	FALSE
Npas3	7.76995e-08	0.416933	0.9	0.863	0.00201086	86.3289	FALSE
Ncan	8.72293e-08	0.435406	0.642	0.62	0.00225749	62.0459	FALSE
Ppm1h	1.11467e-07	-0.339819	0.622	0.675	0.00288476	67.4952	TRUE
Plcl2	1.26611e-07	-0.324047	0.649	0.723	0.0032767	72.2753	FALSE
Slc24a2	1.55718e-07	-0.321736	0.683	0.752	0.00402998	75.239	FALSE
Khdrbs3	1.92923e-07	-0.329044	0.642	0.737	0.00499285	73.7094	FALSE
Nckap5	2.04571e-07	0.494588	0.768	0.721	0.0052943	72.0841	FALSE
Ptpn3	2.45779e-07	-0.767833	0.398	0.454	0.00636076	45.4111	FALSE
Fhod3	2.48913e-07	-0.38244	0.507	0.608	0.00644188	60.8031	FALSE
Galnt17	2.65591e-07	-0.458238	0.581	0.654	0.00687349	65.392	FALSE
Cacna1g	3.06038e-07	-0.560981	0.345	0.436	0.00792027	43.5946	TRUE
Clstn2	3.21676e-07	-0.392863	0.623	0.674	0.00832496	67.3996	TRUE
Grin2b	3.53872e-07	-0.27067	0.802	0.845	0.00915822	84.5124	FALSE
Rapgef2	3.92243e-07	-0.296171	0.732	0.777	0.0101512	77.7247	FALSE
4930488L21Rik	4.17936e-07	0.568612	0.614	0.555	0.0108162	55.5449	FALSE
Daam2	4.19426e-07	0.516499	0.723	0.664	0.0108548	66.4436	FALSE
Brinp2	5.06934e-07	-0.351486	0.592	0.677	0.0131195	67.6864	FALSE
Cobl	5.48157e-07	-0.377595	0.588	0.641	0.0141863	64.0535	FALSE
Bcat1	5.68832e-07	-0.423336	0.193	0.286	0.0147214	28.5851	FALSE
Kcnip4	7.56217e-07	-0.423913	0.875	0.893	0.0195709	89.2925	FALSE
Cpne9	8.72408e-07	-0.622476	0.291	0.38	0.0225779	37.9541	FALSE
Dgkb	8.88308e-07	0.274606	0.927	0.894	0.0229894	89.3881	FALSE
Igsf9b	1.12401e-06	-0.396668	0.499	0.577	0.0290893	57.7438	TRUE
Igfbp4	1.15459e-06	-0.600851	0.048	0.102	0.0298808	10.2294	FALSE
Kcnq3	1.20122e-06	-0.280831	0.812	0.865	0.0310876	86.5201	FALSE
Ptprj	1.29062e-06	-0.319005	0.677	0.737	0.0334012	73.7094	FALSE
Nell2	1.30026e-06	-0.307925	0.655	0.739	0.0336508	73.9006	FALSE
Adarb1	1.3181e-06	-0.517799	0.534	0.576	0.0341123	57.6482	FALSE
Agbl4	1.52388e-06	-0.283456	0.688	0.75	0.039438	75.0478	FALSE
Fat1	1.53118e-06	0.639048	0.389	0.337	0.0396269	33.652	FALSE
Ptprt	1.66789e-06	0.303823	0.92	0.885	0.0431649	88.5277	FALSE
Itpr2	1.73042e-06	0.425556	0.658	0.576	0.0447834	57.5526	FALSE
Runx2	1.76041e-06	-0.414131	0.468	0.551	0.0455593	55.0669	TRUE
Trim2	1.76086e-06	-0.311856	0.697	0.783	0.045571	78.2983	FALSE
Lama2	1.78839e-06	0.333494	0.792	0.707	0.0462836	70.7457	FALSE
Zfp804a	1.82456e-06	-0.646225	0.443	0.533	0.0472197	53.2505	FALSE
Slc4a4	1.87317e-06	0.304825	0.889	0.859	0.0484777	85.9465	FALSE
D630045J12Rik	1.91631e-06	-0.344763	0.526	0.613	0.0495941	61.2811	FALSE

### Sheet: astro_pb
feature	ave_expr	log_fc	stat	pvalue	padj	rate1	rate2	pct.exp	overlap
Lhfp	7.63668	-0.591058	38.72	1.69898e-07	0.00439697	0.603041	0.700765	70.0765	TRUE
Adra1b	4.87245	-0.834003	32.1451	1.08543e-06	0.00467555	0.161318	0.24283	24.283	FALSE
Clstn2	9.47934	-0.430323	32.1595	1.08082e-06	0.00467555	0.623311	0.673996	67.3996	TRUE
Gm26917	8.131	-0.813722	31.2308	1.42379e-06	0.00467555	0.728041	0.811663	81.1663	TRUE
Pla2g7	5.32666	0.82188	32.9989	8.45094e-07	0.00467555	0.413851	0.286807	28.6807	TRUE
Prkag2	8.56109	-0.456814	32.9581	8.5521e-07	0.00467555	0.640203	0.702677	70.2677	TRUE
Spock1	9.45759	-0.412197	31.7019	1.23746e-06	0.00467555	0.624155	0.712237	71.2237	TRUE
Vav3	7.10876	-1.17291	31.1806	1.4453e-06	0.00467555	0.51098	0.582218	58.2218	FALSE
Nell1	8.15021	-0.798616	29.6427	2.30068e-06	0.00571344	0.389358	0.486616	48.6616	TRUE
Synpo2	5.86678	-1.90962	29.4662	2.42843e-06	0.00571344	0.200169	0.262906	26.2906	FALSE
Galnt9	7.00064	-0.597748	27.2151	4.89818e-06	0.00977685	0.38598	0.500956	50.0956	TRUE
Mctp2	4.27557	-1.60537	27.2068	4.91109e-06	0.00977685	0.0734797	0.124283	12.4283	TRUE
Cwh43	3.81911	-0.813721	26.2714	6.62069e-06	0.0122388	0.0996622	0.145315	14.5315	FALSE
Deptor	5.33016	-0.607916	25.8816	7.50799e-06	0.0129538	0.250845	0.305927	30.5927	FALSE
Atp1a2	8.72507	0.460724	25.3665	8.87579e-06	0.0135121	0.892736	0.835564	83.5564	TRUE
Gm973	5.59399	0.69086	25.371	8.86272e-06	0.0135121	0.440878	0.347992	34.7992	TRUE
Dagla	6.9245	-0.399778	25.0827	9.73906e-06	0.0139023	0.548986	0.601338	60.1338	FALSE
Hs3st2	7.36188	-0.508548	24.9398	1.02065e-05	0.0139023	0.345439	0.40153	40.153	FALSE
Cacna1g	6.61389	-0.548474	24.5821	1.1483e-05	0.014859	0.344595	0.435946	43.5946	TRUE
Osbpl3	7.48593	-0.503759	24.1773	1.31316e-05	0.0161832	0.473818	0.56501	56.501	TRUE
Gm5820	5.03764	0.682478	23.7836	1.49748e-05	0.0176158	0.30152	0.228489	22.8489	FALSE
Gfra2	6.14905	-0.442705	23.2664	1.7818e-05	0.0184452	0.273649	0.367113	36.7113	FALSE
Reln	6.7392	0.567675	23.3651	1.72349e-05	0.0184452	0.300676	0.248566	24.8566	FALSE
Spsb4	2.99246	1.21626	23.4855	1.65502e-05	0.0184452	0.107264	0.0611855	6.11855	FALSE
Igsf21	7.39332	-0.399681	21.8469	2.89361e-05	0.0258229	0.518581	0.535373	53.5373	FALSE
Klhl5	5.25176	0.499176	21.5173	3.24379e-05	0.0279831	0.399493	0.330784	33.0784	FALSE
Gm29683	3.52055	1.35793	21.4058	3.37209e-05	0.0281515	0.103041	0.0564054	5.64054	FALSE
Ebf1	5.61274	0.567021	21.2363	3.57749e-05	0.028933	0.182432	0.180688	18.0688	FALSE
Celrr	5.05382	0.612441	21.1365	3.70453e-05	0.0290525	0.34375	0.274379	27.4379	FALSE
Lrfn2	8.24358	-0.357582	20.5654	4.52848e-05	0.0336461	0.543919	0.602294	60.2294	TRUE
Runx2	7.70339	-0.366187	20.5519	4.55028e-05	0.0336461	0.467905	0.550669	55.0669	TRUE
Aqp4	4.65759	0.741874	20.2166	5.12462e-05	0.0358446	0.245777	0.186424	18.6424	FALSE
Plcb4	8.01983	-0.418904	20.103	5.33616e-05	0.036342	0.762669	0.793499	79.3499	FALSE
Igsf9b	7.66004	-0.386463	19.927	5.68209e-05	0.0377058	0.499155	0.577438	57.7438	TRUE
Slc17a6	3.38569	-1.87312	19.7637	6.02413e-05	0.0380255	0.0430743	0.0975143	9.75143	FALSE
Trpm6	3.1197	-1.66845	19.7948	5.95734e-05	0.0380255	0.0413851	0.0697897	6.97897	FALSE
Ppm1h	8.25259	-0.366647	19.4304	6.79102e-05	0.0418456	0.621622	0.674952	67.4952	TRUE
Gm34237	4.25778	-0.704215	19.1829	7.42641e-05	0.0446966	0.136824	0.199809	19.9809	FALSE
Cmss1	9.47936	-0.617853	19.024	7.8671e-05	0.0459444	0.893581	0.939771	93.9771	TRUE
Kcnd3	8.60862	-0.37447	18.9214	8.16632e-05	0.0459444	0.647804	0.730402	73.0402	TRUE
Sel1l3	7.27469	-0.381925	18.9603	8.05154e-05	0.0459444	0.496622	0.585086	58.5086	FALSE
Nrip3	4.27018	-0.72902	18.8461	8.39334e-05	0.046217	0.14527	0.203633	20.3633	FALSE
