## Supplemental Table 5 for "Exposure to a low dose mixture of endocrine disrupting chemicals alters the brain transcriptome and animal behavior"

### Sheet: cort23_MLspecific_markers
feature	p_val	avg_log2FC	pct.1	pct.2	p_val_adj	overlap
Ntng2	8.06559e-259	5.10327	0.994	0.351	2.08738e-254	TRUE
Tafa1	1.85905e-224	-3.6865	0.613	0.986	4.81122e-220	TRUE
Ldb2	2.88278e-212	-2.77859	0.688	0.995	7.46062e-208	TRUE
Gng2	5.82391e-206	2.83082	0.994	0.705	1.50723e-201	TRUE
Nos1ap	4.87418e-199	-2.54281	0.671	0.994	1.26144e-194	TRUE
Col11a1	1.19494e-197	6.81135	0.977	0.117	3.0925e-193	TRUE
Cpne4	3.47792e-197	4.12794	0.994	0.478	9.00086e-193	TRUE
Fam135b	8.03114e-196	-2.94424	0.497	0.998	2.07846e-191	TRUE
Synpr	2.16835e-176	4.63588	0.965	0.278	5.61169e-172	TRUE
Gm2164	4.3547e-175	-3.14421	0.613	0.988	1.127e-170	TRUE
Pcdh15	1.11863e-174	3.7485	1	0.632	2.89502e-170	TRUE
Shisa6	8.49919e-172	3.91091	0.977	0.44	2.19959e-167	TRUE
Cux1	7.82034e-168	3.31271	0.96	0.628	2.0239e-163	TRUE
Gnb4	6.96302e-162	5.27836	0.971	0.157	1.80203e-157	TRUE
Stk32c	5.04807e-161	2.498	0.977	0.706	1.30644e-156	TRUE
Unc5d	1.45054e-158	3.81344	0.988	0.435	3.754e-154	TRUE
Sorl1	3.81898e-158	-2.26263	0.694	0.99	9.88352e-154	TRUE
Gfra1	9.42047e-156	6.07882	0.925	0.144	2.43802e-151	TRUE
Epha6	2.72591e-153	-2.85422	0.468	0.995	7.05466e-149	TRUE
Trhde	2.10153e-152	3.26897	0.971	0.514	5.43875e-148	TRUE
Thsd7b	1.14303e-151	4.21192	0.954	0.285	2.95816e-147	TRUE
Olfm3	2.96645e-151	3.61884	0.994	0.46	7.67719e-147	TRUE
Rgs12	1.58704e-150	6.42547	0.89	0.051	4.10726e-146	TRUE
Cacna1a	5.98494e-150	-2.02093	0.572	0.996	1.5489e-145	TRUE
Nfib	5.06223e-146	-2.14474	0.723	0.998	1.3101e-141	TRUE
Sh3gl3	3.6527e-143	3.2484	0.954	0.504	9.45318e-139	TRUE
Gm32647	4.01139e-143	5.55353	0.919	0.154	1.03815e-138	TRUE
Oprk1	2.6943e-141	7.056	0.85	0.034	6.97286e-137	TRUE
Sergef	3.20674e-138	2.38462	0.954	0.657	8.29904e-134	TRUE
B130024G19Rik	5.27829e-138	7.50465	0.809	0.016	1.36602e-133	TRUE
Cntnap3	9.82736e-136	5.61893	0.884	0.074	2.54332e-131	TRUE
Nr4a2	3.55099e-131	4.66505	0.936	0.121	9.18995e-127	TRUE
Rgs7	1.06815e-130	-1.73197	0.618	0.994	2.76438e-126	TRUE
B3gat2	2.21684e-130	5.73382	0.85	0.072	5.73719e-126	TRUE
Cpne9	8.67278e-130	3.90008	0.931	0.201	2.24452e-125	TRUE
Col24a1	2.2298e-126	5.91922	0.844	0.083	5.77073e-122	TRUE
Pdzd2	3.3459e-124	-2.49565	0.607	0.989	8.65919e-120	TRUE
Sorcs1	1.10921e-123	-2.47859	0.613	0.987	2.87064e-119	TRUE
Ptpru	4.60304e-123	3.82535	0.948	0.254	1.19127e-118	TRUE
Pdia5	3.34639e-122	4.38056	0.873	0.179	8.66047e-118	TRUE
Cux2	8.07137e-121	4.03873	0.873	0.237	2.08887e-116	TRUE
Smoc2	6.50594e-120	5.42736	0.821	0.109	1.68374e-115	TRUE
Tox	9.98694e-118	-2.03323	0.705	0.995	2.58462e-113	TRUE
Sema5b	2.14081e-115	4.60968	0.861	0.156	5.54042e-111	TRUE
Fap	3.87789e-115	5.75019	0.821	0.094	1.0036e-110	TRUE
Tmcc3	9.22392e-114	4.84002	0.827	0.2	2.38715e-109	TRUE
Mpped1	1.12223e-111	-2.69734	0.387	0.97	2.90434e-107	TRUE
Kcnc1	1.44467e-111	2.74763	0.913	0.427	3.73882e-107	TRUE
Rxfp1	8.10931e-110	5.04468	0.827	0.122	2.09869e-105	TRUE
Adamts3	4.26843e-106	3.04195	0.948	0.338	1.10467e-101	TRUE
Sorcs3	4.60815e-106	2.30686	1	0.716	1.19259e-101	TRUE
Lypd6b	4.81802e-106	3.85014	0.867	0.205	1.2469e-101	TRUE
Rasa3	9.33469e-106	2.17508	0.936	0.634	2.41582e-101	TRUE
Gm34567	2.63824e-104	6.30804	0.711	0.043	6.82776e-100	TRUE
Ncald	1.13561e-103	2.01185	0.994	0.676	2.93895e-99	TRUE
Tcerg1l	7.45569e-102	-5.19695	0.098	0.869	1.92953e-97	TRUE
Bcl11b	1.42167e-101	-2.48202	0.468	0.97	3.67929e-97	TRUE
Sulf2	2.33904e-101	-3.15704	0.37	0.93	6.05344e-97	TRUE
Sema5a	3.52005e-101	3.86392	0.855	0.195	9.1099e-97	TRUE
Galnt9	1.51815e-100	-2.63136	0.416	0.966	3.92896e-96	TRUE
Prkg1	1.5242e-99	2.58054	0.983	0.514	3.94464e-95	TRUE
Cntnap5a	6.52698e-99	-2.31758	0.382	0.974	1.68918e-94	TRUE
Iqgap2	4.86195e-98	-2.45653	0.514	0.973	1.25827e-93	TRUE
Gsg1l	2.33112e-97	2.12176	0.977	0.625	6.03293e-93	TRUE
Ntng1	4.72392e-94	-3.03342	0.341	0.95	1.22255e-89	TRUE
Sdk2	1.38542e-92	-2.16133	0.624	0.978	3.58547e-88	TRUE
Cacna1h	3.90337e-92	-4.07289	0.191	0.88	1.01019e-87	TRUE
Col25a1	1.41393e-91	3.31262	0.867	0.277	3.65926e-87	TRUE
Ano4	4.62882e-90	-2.02457	0.676	0.969	1.19794e-85	TRUE
Samd5	6.54958e-89	2.68831	0.919	0.38	1.69503e-84	TRUE
Nhs	2.29184e-88	4.44841	0.757	0.176	5.93128e-84	TRUE
Itpkb	1.64875e-86	4.93497	0.676	0.087	4.26698e-82	TRUE
Sorcs2	6.45144e-86	-2.07969	0.59	0.963	1.66963e-81	TRUE
Parm1	1.19921e-85	-4.27488	0.145	0.852	3.10356e-81	TRUE
Chst8	4.29374e-85	-3.15881	0.312	0.918	1.11122e-80	TRUE
Sh3d19	2.26405e-84	2.69623	0.884	0.473	5.85935e-80	TRUE
Chst11	9.19624e-84	2.86856	0.832	0.435	2.37999e-79	TRUE
Gm19410	4.98004e-83	-2.3722	0.59	0.965	1.28883e-78	TRUE
Rhbdl3	6.78734e-83	-3.70838	0.127	0.849	1.75656e-78	TRUE
Trpc6	8.17883e-83	3.76081	0.763	0.189	2.11668e-78	TRUE
Pld5	1.03574e-81	4.36053	0.74	0.129	2.68051e-77	TRUE
Fstl4	3.24504e-80	2.05936	0.954	0.7	8.39817e-76	TRUE
Kirrel3	6.02408e-80	-2.30649	0.624	0.988	1.55903e-75	TRUE
Zbtb16	1.28845e-79	-1.7208	0.711	0.973	3.33451e-75	TRUE
Npr3	2.71588e-79	-4.0719	0.11	0.82	7.02869e-75	TRUE
Zfp804b	4.02341e-79	2.47355	0.931	0.673	1.04126e-74	TRUE
Angpt1	5.14669e-78	4.91024	0.665	0.086	1.33196e-73	TRUE
Xkr7	1.63917e-76	4.68014	0.659	0.087	4.24218e-72	TRUE
Cadm3	1.99344e-74	1.78042	0.913	0.662	5.15902e-70	TRUE
Klhl32	2.77156e-73	-2.27182	0.503	0.94	7.17281e-69	TRUE
Ppp1r1a	1.13918e-72	3.06078	0.769	0.252	2.9482e-68	TRUE
Galntl6	2.26347e-72	-1.80084	0.503	0.964	5.85786e-68	TRUE
Sh3rf1	2.85149e-72	-2.08202	0.48	0.952	7.37967e-68	TRUE
Lypd6	7.04039e-72	4.72934	0.607	0.069	1.82205e-67	TRUE
Chrm2	1.21909e-71	3.25349	0.792	0.245	3.155e-67	TRUE
Itga8	2.70427e-71	2.5372	0.827	0.388	6.99866e-67	TRUE
Rai14	3.10399e-71	3.81644	0.699	0.151	8.03312e-67	TRUE
Alcam	3.43155e-71	2.01184	0.954	0.604	8.88085e-67	TRUE
Kcnc2	2.47987e-70	2.56227	0.879	0.382	6.41789e-66	TRUE
Lnx1	2.60031e-70	2.5533	0.827	0.357	6.72961e-66	TRUE
Sulf1	3.22821e-70	3.58512	0.734	0.154	8.35461e-66	TRUE
Cntn6	8.07888e-70	-2.66026	0.306	0.905	2.09081e-65	TRUE
Nrp1	1.20305e-69	-2.53376	0.312	0.902	3.11349e-65	TRUE
Antxr1	5.65451e-69	2.01127	0.89	0.57	1.46339e-64	TRUE
Kremen1	2.70147e-68	2.91642	0.775	0.276	6.99139e-64	TRUE
Zfhx4	3.43499e-68	3.39035	0.717	0.191	8.88977e-64	TRUE
Lpp	3.548e-68	-2.632	0.341	0.895	9.18222e-64	TRUE
Raver2	4.51799e-68	-2.7133	0.347	0.892	1.16925e-63	TRUE
Dcc	1.33747e-67	1.86192	0.983	0.693	3.46137e-63	TRUE
Dnah14	3.34145e-67	4.4081	0.624	0.106	8.64767e-63	TRUE
Mapk4	2.64516e-66	2.11647	0.913	0.559	6.84567e-62	TRUE
Cdh9	1.19996e-65	3.09998	0.775	0.308	3.1055e-61	TRUE
Hs3st4	5.8208e-65	2.02407	0.954	0.691	1.50642e-60	TRUE
Ptprk	3.23914e-63	1.74347	0.971	0.679	8.38289e-59	TRUE
Cracr2a	4.39426e-63	3.74444	0.618	0.145	1.13724e-58	TRUE
Kcnv1	7.25965e-63	3.37243	0.613	0.166	1.8788e-58	TRUE
Adra1a	1.18399e-62	-2.84028	0.254	0.844	3.06417e-58	TRUE
Rasgef1b	1.49124e-62	1.68466	0.971	0.719	3.85934e-58	TRUE
Prr16	1.64531e-62	-1.95098	0.41	0.93	4.25806e-58	TRUE
Camk2d	3.37075e-62	2.73386	0.775	0.291	8.7235e-58	TRUE
Sdk1	4.64881e-62	2.46752	0.89	0.349	1.20311e-57	TRUE
L3mbtl4	7.10661e-62	-3.78424	0.162	0.788	1.83919e-57	TRUE
Kitl	1.4544e-61	2.98452	0.757	0.27	3.76399e-57	TRUE
Ppargc1a	1.64256e-61	-2.4274	0.329	0.88	4.25094e-57	TRUE
Coro6	1.44341e-60	-2.96787	0.312	0.839	3.73555e-56	TRUE
Gm20754	2.66813e-60	-2.18786	0.52	0.918	6.90513e-56	TRUE
Gpd2	3.70036e-60	2.02681	0.861	0.492	9.57653e-56	TRUE
Lepr	4.14593e-60	4.36398	0.59	0.091	1.07297e-55	TRUE
Tmem150c	8.52657e-59	-3.20267	0.22	0.805	2.20668e-54	TRUE
Arrb1	8.7149e-59	1.69436	0.873	0.62	2.25542e-54	TRUE
Adamtsl1	1.01852e-58	3.67593	0.694	0.206	2.63594e-54	TRUE
Epb41l2	3.10969e-58	2.55558	0.705	0.311	8.04789e-54	TRUE
Nrip3	3.43838e-58	-3.67284	0.127	0.743	8.89853e-54	TRUE
Kcng1	8.70798e-58	-4.30128	0.058	0.671	2.25362e-53	TRUE
Usp13	1.06998e-56	1.8589	0.792	0.497	2.7691e-52	TRUE
St6gal2	4.00156e-56	2.17999	0.798	0.361	1.0356e-51	TRUE
Trps1	7.23887e-56	2.08347	0.861	0.418	1.87342e-51	TRUE
Car12	1.12349e-55	4.03667	0.549	0.124	2.9076e-51	TRUE
Clmp	1.50267e-55	2.38483	0.815	0.348	3.88892e-51	TRUE
Tmem117	1.81341e-55	-2.02535	0.405	0.899	4.6931e-51	TRUE
Etv5	3.70454e-55	-2.01039	0.48	0.918	9.58735e-51	TRUE
Trmt9b	4.18708e-55	-3.78009	0.127	0.72	1.08362e-50	TRUE
Gm6260	4.82132e-55	-5.24461	0.023	0.605	1.24776e-50	TRUE
Serpine2	2.10639e-54	-3.21544	0.139	0.736	5.45133e-50	TRUE
6530403H02Rik	1.22492e-53	3.35322	0.699	0.233	3.17009e-49	TRUE
Sash1	1.49212e-53	2.4791	0.751	0.307	3.86162e-49	TRUE
Gng7	6.97577e-53	-3.02884	0.156	0.746	1.80533e-48	TRUE
Slc6a7	9.40566e-53	-2.09151	0.364	0.875	2.43419e-48	TRUE
Cds1	1.78698e-52	-2.11137	0.457	0.889	4.62469e-48	TRUE
Tfap2d	2.04465e-52	6.39993	0.387	0.01	5.29156e-48	TRUE
Cpne5	3.14054e-52	2.36796	0.803	0.322	8.12771e-48	TRUE
Htr2a	1.2436e-51	2.02704	0.809	0.471	3.21844e-47	TRUE
Dnah9	2.08574e-51	-3.39189	0.208	0.751	5.39789e-47	TRUE
Crim1	7.62399e-51	-2.30353	0.451	0.878	1.97309e-46	TRUE
Kcnip3	8.8189e-51	-1.72807	0.428	0.91	2.28233e-46	TRUE
Zmat4	1.26953e-50	-1.61103	0.358	0.888	3.28555e-46	TRUE
C030017B01Rik	7.49592e-50	3.15004	0.572	0.167	1.93994e-45	TRUE
Bcl6	2.48895e-49	-4.03855	0.081	0.646	6.4414e-45	TRUE
Boc	5.09635e-49	-2.68534	0.185	0.752	1.31894e-44	TRUE
Elmod1	9.61616e-49	-1.40189	0.642	0.951	2.48866e-44	TRUE
Hspa12a	3.95033e-48	-1.41476	0.63	0.943	1.02234e-43	TRUE
BB557941	4.67891e-48	4.67515	0.468	0.046	1.2109e-43	TRUE
Spon1	8.63009e-48	-2.52772	0.249	0.796	2.23347e-43	TRUE
Kit	1.49101e-47	4.34497	0.457	0.045	3.85873e-43	TRUE
Galnt16	1.82036e-47	-1.88911	0.399	0.872	4.71109e-43	TRUE
Gprin3	1.926e-47	-3.15735	0.179	0.72	4.98448e-43	TRUE
Megf11	1.60548e-46	3.1567	0.624	0.183	4.15499e-42	TRUE
Reln	1.86977e-46	-2.39016	0.162	0.732	4.83897e-42	TRUE
A830018L16Rik	2.17693e-46	-1.23204	0.717	0.967	5.6339e-42	TRUE
Gm38353	2.24506e-46	-2.35909	0.364	0.837	5.81021e-42	TRUE
Cplx2	2.39571e-46	1.74546	0.879	0.549	6.20011e-42	TRUE
Myo16	3.07828e-46	-1.76151	0.382	0.871	7.96659e-42	TRUE
Cdh22	1.17984e-45	-1.89024	0.486	0.886	3.05342e-41	TRUE
Sept4	2.08208e-45	-2.39617	0.237	0.771	5.38842e-41	TRUE
Cemip	3.56581e-45	-2.80727	0.237	0.759	9.22832e-41	TRUE
Sel1l3	4.08451e-45	-1.58981	0.538	0.922	1.05707e-40	TRUE
Syndig1	8.20303e-45	-1.69418	0.376	0.868	2.12295e-40	TRUE
Epha10	8.66343e-45	-1.9467	0.41	0.868	2.24209e-40	TRUE
Pard3b	1.1293e-44	4.45188	0.445	0.079	2.92263e-40	TRUE
Itga7	1.54191e-44	3.27742	0.538	0.139	3.99046e-40	TRUE
St8sia1	1.6276e-44	-2.15662	0.347	0.828	4.21222e-40	TRUE
Adam18	2.33336e-44	-3.18054	0.075	0.618	6.03874e-40	TRUE
B3glct	2.35491e-44	2.18484	0.723	0.339	6.0945e-40	TRUE
Gm10649	3.51013e-44	-3.00767	0.202	0.723	9.08421e-40	TRUE
Slc1a1	4.36062e-44	-1.46028	0.63	0.927	1.12853e-39	TRUE
Gm42707	1.69927e-43	-6.01753	0	0.46	4.3977e-39	TRUE
Sstr2	2.53914e-43	3.28461	0.549	0.112	6.57129e-39	TRUE
Gm15155	4.05952e-43	-1.93215	0.439	0.871	1.0506e-38	TRUE
Sfmbt2	5.98623e-43	2.4868	0.728	0.308	1.54924e-38	TRUE
Enah	1.6252e-42	-1.33947	0.595	0.938	4.20601e-38	TRUE
Atp8b1	3.55209e-42	-3.48298	0.092	0.619	9.1928e-38	TRUE
Tox2	3.68409e-42	-2.93702	0.092	0.625	9.53441e-38	TRUE
Myo1b	5.50666e-42	2.53101	0.601	0.241	1.42512e-37	TRUE
Slc41a2	1.20245e-41	1.56645	0.821	0.552	3.11193e-37	TRUE
Gm15398	5.93668e-41	3.34184	0.497	0.128	1.53641e-36	TRUE
Slc35f1	1.45523e-40	-1.37382	0.636	0.957	3.76613e-36	TRUE
Adcyap1r1	1.95539e-40	2.589	0.549	0.213	5.06055e-36	TRUE
Car3	2.27315e-40	7.44813	0.26	0.001	5.88291e-36	TRUE
Elovl2	6.34561e-40	3.28644	0.503	0.131	1.64224e-35	TRUE
Adamtsl2	9.26831e-40	6.36325	0.306	0.012	2.39864e-35	TRUE
Epha3	1.07123e-39	1.57458	0.85	0.516	2.77234e-35	TRUE
Sez6	3.08098e-39	-1.96715	0.283	0.782	7.97357e-35	TRUE
Nkain3	3.32991e-39	-1.5224	0.549	0.91	8.6178e-35	TRUE
1500009L16Rik	3.49468e-39	2.46068	0.607	0.254	9.04423e-35	TRUE
Grb14	6.58173e-39	1.83531	0.757	0.443	1.70335e-34	TRUE
Sgk1	1.20568e-38	-1.79858	0.364	0.832	3.12031e-34	TRUE
Sorbs2os	1.36566e-38	1.54441	0.792	0.523	3.53432e-34	TRUE
Lzts1	1.57529e-38	-1.4466	0.607	0.918	4.07685e-34	TRUE
Nr2f2	1.81674e-38	5.93055	0.283	0.005	4.70172e-34	TRUE
Vgll4	3.78034e-38	2.05033	0.711	0.364	9.78352e-34	TRUE
Cxxc4	3.99e-38	-2.46235	0.191	0.694	1.03261e-33	TRUE
Gm42397	6.30189e-38	6.39159	0.277	0.007	1.63093e-33	TRUE
Arid3b	1.03745e-37	2.07115	0.665	0.347	2.68491e-33	TRUE
Pcgf5	1.32087e-37	-1.6678	0.514	0.877	3.4184e-33	TRUE
Clcn2	1.50865e-37	-2.32029	0.26	0.739	3.90437e-33	TRUE
Gpc6	1.92687e-37	-1.46216	0.491	0.882	4.98673e-33	TRUE
Fign	2.67119e-37	3.53393	0.422	0.097	6.91305e-33	TRUE
Cdh7	3.31246e-37	-3.02682	0.139	0.636	8.57265e-33	TRUE
Gm10754	4.60403e-37	-2.17585	0.22	0.723	1.19152e-32	TRUE
Htr4	8.72117e-37	-3.61502	0.098	0.583	2.25704e-32	TRUE
Rcan2	8.88844e-37	1.57554	0.844	0.588	2.30033e-32	TRUE
Stxbp6	1.39585e-36	-2.89197	0.231	0.705	3.61245e-32	TRUE
Sgpp2	1.45254e-36	-2.91428	0.133	0.618	3.75918e-32	TRUE
Trpc4	2.14222e-36	-1.30189	0.659	0.934	5.54405e-32	TRUE
Arhgap12	6.09863e-36	-2.12858	0.202	0.698	1.57833e-31	TRUE
Camk1g	8.59125e-36	-2.59566	0.168	0.657	2.22342e-31	TRUE
Fam126a	1.03468e-35	-2.41509	0.249	0.725	2.67776e-31	TRUE
Cntnap5c	1.63123e-35	-2.37321	0.329	0.764	4.22162e-31	TRUE
Htr2c	2.84157e-35	2.58238	0.653	0.261	7.354e-31	TRUE
Bend5	3.81449e-35	-1.87466	0.283	0.758	9.87189e-31	TRUE
Bcat1	5.13924e-35	-2.73436	0.162	0.635	1.33004e-30	TRUE
Gm45455	9.38895e-35	2.53937	0.561	0.126	2.42986e-30	TRUE
Kcng2	1.26191e-34	-4.96807	0.023	0.446	3.26581e-30	TRUE
Ece2	2.85399e-34	3.18014	0.451	0.105	7.38612e-30	TRUE
Mdga1	5.19634e-34	2.16459	0.682	0.271	1.34481e-29	TRUE
Dennd1b	8.05739e-34	-1.41283	0.468	0.866	2.08525e-29	TRUE
Tmem164	1.23638e-33	2.33623	0.584	0.24	3.19974e-29	TRUE
Rmst	1.33813e-33	2.81026	0.52	0.144	3.46308e-29	TRUE
9530026P05Rik	1.65037e-33	2.70904	0.503	0.102	4.27115e-29	TRUE
Gabra5	1.94631e-33	-1.92833	0.301	0.759	5.03704e-29	TRUE
Spock3	2.08909e-33	1.78348	0.786	0.417	5.40655e-29	TRUE
Ccdc88c	3.78955e-33	-1.99747	0.347	0.775	9.80736e-29	TRUE
Nptx1	5.83716e-33	2.69553	0.509	0.17	1.51066e-28	TRUE
Elavl4	6.26798e-33	-1.29577	0.636	0.91	1.62215e-28	TRUE
Atp11c	1.00378e-32	1.73689	0.751	0.373	2.59779e-28	TRUE
Neto2	1.05009e-32	1.57294	0.815	0.557	2.71763e-28	TRUE
Meis2	1.23868e-32	-1.06976	0.671	0.948	3.2057e-28	TRUE
Gm49678	1.75733e-32	-1.41816	0.561	0.892	4.54798e-28	TRUE
Sec14l2	3.71149e-32	2.32324	0.566	0.215	9.60534e-28	TRUE
Ank1	5.7197e-32	-1.85166	0.329	0.77	1.48026e-27	TRUE
Cwh43	6.26805e-32	2.30694	0.572	0.276	1.62217e-27	TRUE
4930419G24Rik	6.64951e-32	-1.78792	0.324	0.764	1.72089e-27	TRUE
Cplx1	1.31296e-31	-1.99715	0.306	0.724	3.39794e-27	TRUE
Medag	1.45096e-31	2.95895	0.457	0.115	3.75508e-27	TRUE
Arhgef10l	4.30312e-31	-2.04653	0.301	0.725	1.11365e-26	TRUE
Syk	4.38328e-31	4.20754	0.324	0.041	1.13439e-26	TRUE
Il1rapl2	4.60539e-31	2.16512	0.699	0.291	1.19188e-26	TRUE
Tanc1	1.83584e-30	-1.92543	0.306	0.743	4.75116e-26	TRUE
Tmem132e	1.88364e-30	3.58238	0.347	0.08	4.87485e-26	TRUE
Ptprf	2.09218e-30	-1.765	0.289	0.732	5.41457e-26	TRUE
Sec14l1	2.93519e-30	-1.24962	0.642	0.903	7.59626e-26	TRUE
Per3	3.94688e-30	2.1917	0.538	0.247	1.02145e-25	TRUE
Adamts18	5.7717e-30	-2.30122	0.191	0.644	1.49372e-25	TRUE
Gnb5	6.12403e-30	-1.46032	0.509	0.849	1.5849e-25	TRUE
Efcab6	7.2567e-30	-1.85316	0.312	0.743	1.87803e-25	TRUE
Tmem44	9.28054e-30	-2.43948	0.162	0.605	2.4018e-25	TRUE
Itga9	1.09446e-29	2.68361	0.497	0.155	2.83247e-25	TRUE
Camk2n1	1.11397e-29	1.68731	0.728	0.374	2.88295e-25	TRUE
Adamts6	1.19598e-29	3.53163	0.405	0.083	3.09519e-25	TRUE
Gprc5b	1.21569e-29	-3.0662	0.075	0.5	3.14621e-25	TRUE
Foxn2	1.32527e-29	1.74964	0.624	0.357	3.42979e-25	TRUE
Tiam1	3.23152e-29	-1.36162	0.462	0.854	8.36318e-25	TRUE
Vat1l	8.72482e-29	-1.9175	0.399	0.786	2.25798e-24	TRUE
Kctd8	1.01286e-28	-3.16311	0.173	0.583	2.62129e-24	TRUE
Gnal	1.24854e-28	1.61068	0.728	0.413	3.23123e-24	TRUE
Slc16a2	1.70643e-28	-1.74791	0.37	0.771	4.41624e-24	TRUE
Orai2	1.97574e-28	3.23834	0.347	0.093	5.11322e-24	TRUE
Etv1	2.68977e-28	-2.62939	0.179	0.607	6.96112e-24	TRUE
Rap1gap	4.76911e-28	-1.13889	0.59	0.884	1.23425e-23	TRUE
Wscd2	4.92544e-28	-1.64694	0.347	0.761	1.2747e-23	TRUE
St6galnac5	6.60951e-28	-2.33279	0.486	0.793	1.71054e-23	TRUE
Pard3	9.07947e-28	-1.23366	0.538	0.871	2.34977e-23	TRUE
Filip1	1.0448e-27	2.9934	0.422	0.111	2.70395e-23	TRUE
Nfia	1.33706e-27	-1.38043	0.659	0.913	3.46032e-23	TRUE
Amz1	1.71623e-27	2.58701	0.468	0.129	4.44159e-23	TRUE
Pacsin2	2.42296e-27	-2.63906	0.15	0.564	6.27061e-23	TRUE
Tll1	2.50519e-27	2.46845	0.555	0.257	6.48343e-23	TRUE
Appl2	2.64012e-27	2.15106	0.561	0.232	6.83263e-23	TRUE
Map3k14	3.21407e-27	2.76759	0.439	0.14	8.31801e-23	TRUE
Car2	5.07078e-27	2.75053	0.439	0.11	1.31232e-22	TRUE
Npnt	5.26989e-27	-3.35073	0.069	0.462	1.36385e-22	TRUE
Slitrk1	5.68121e-27	1.61736	0.665	0.388	1.4703e-22	TRUE
Fezf2	8.72528e-27	-4.00542	0.04	0.407	2.2581e-22	TRUE
Vav2	1.00154e-26	-2.9204	0.081	0.482	2.592e-22	TRUE
Cntnap4	1.37121e-26	1.32747	0.879	0.573	3.5487e-22	TRUE
Ubash3b	1.38119e-26	1.85209	0.642	0.318	3.57451e-22	TRUE
Ppp1r16b	1.53957e-26	-1.42995	0.462	0.811	3.98442e-22	TRUE
Crym	1.68464e-26	-2.83861	0.11	0.514	4.35985e-22	TRUE
Adarb2	3.94965e-26	1.84683	0.682	0.333	1.02217e-21	TRUE
Prex1	6.08997e-26	-1.33007	0.376	0.782	1.57608e-21	TRUE
Tnfaip8l3	6.80337e-26	3.28175	0.353	0.061	1.76071e-21	TRUE
Por	2.94153e-25	1.85343	0.584	0.33	7.61268e-21	TRUE
March11	4.23911e-25	-1.29404	0.613	0.869	1.09708e-20	TRUE
Eepd1	5.21413e-25	2.21092	0.457	0.187	1.34942e-20	TRUE
Fam20a	5.9288e-25	-2.8667	0.121	0.508	1.53437e-20	TRUE
Vegfc	6.22204e-25	-2.60968	0.133	0.527	1.61026e-20	TRUE
Lrrc3b	9.00053e-25	1.59162	0.665	0.368	2.32934e-20	TRUE
Syt17	2.17001e-24	-2.2151	0.243	0.644	5.61598e-20	TRUE
Adcy8	2.27028e-24	-1.51921	0.572	0.839	5.87547e-20	TRUE
Cep112	2.85161e-24	-1.9565	0.318	0.696	7.37998e-20	TRUE
Gm3294	3.59798e-24	-1.24992	0.468	0.822	9.31157e-20	TRUE
Pcp4	4.62885e-24	-2.13887	0.22	0.608	1.19795e-19	TRUE
Synj2	6.09282e-24	-1.09491	0.434	0.815	1.57682e-19	TRUE
Utrn	9.2617e-24	-1.5429	0.434	0.779	2.39693e-19	TRUE
Pls1	1.22604e-23	-2.08771	0.22	0.607	3.173e-19	TRUE
Gm16599	1.55694e-23	2.75865	0.376	0.119	4.02935e-19	TRUE
5730522E02Rik	1.79836e-23	-0.876085	0.659	0.935	4.65416e-19	TRUE
Rasgrf2	1.9305e-23	1.44413	0.746	0.431	4.99613e-19	TRUE
Igfbp4	1.95332e-23	-3.25575	0.046	0.395	5.0552e-19	TRUE
B3galt5	2.67638e-23	-2.47396	0.087	0.462	6.92648e-19	TRUE
Sema3e	2.87228e-23	-2.0821	0.237	0.62	7.43345e-19	TRUE
Nefh	3.05787e-23	-3.41688	0.046	0.388	7.91377e-19	TRUE
Grin3a	3.43827e-23	1.79744	0.671	0.377	8.89825e-19	TRUE
Tafa5	3.45718e-23	-0.960173	0.59	0.894	8.94719e-19	TRUE
Prag1	3.92737e-23	2.22256	0.491	0.186	1.0164e-18	TRUE
Dpyd	5.30011e-23	-1.76825	0.341	0.716	1.37167e-18	TRUE
Thpo	6.01527e-23	-3.70066	0.046	0.374	1.55675e-18	TRUE
Epb41l5	6.29489e-23	2.4337	0.434	0.157	1.62912e-18	TRUE
Coch	6.70065e-23	3.27353	0.358	0.089	1.73413e-18	TRUE
Gpc5	7.28822e-23	-2.12894	0.324	0.676	1.88619e-18	TRUE
Pbx3	7.97388e-23	-1.41689	0.231	0.636	2.06364e-18	TRUE
Chrd	8.15208e-23	-2.34406	0.15	0.524	2.10976e-18	TRUE
Pxdn	8.50071e-23	1.4721	0.647	0.38	2.19998e-18	TRUE
Prkd1	1.01967e-22	1.30989	0.757	0.494	2.63891e-18	TRUE
5330434G04Rik	1.51894e-22	-1.21353	0.509	0.833	3.93101e-18	TRUE
Scn9a	1.66025e-22	2.47362	0.428	0.149	4.29672e-18	TRUE
Gng4	2.06382e-22	2.74743	0.382	0.113	5.34117e-18	TRUE
Adamts2	2.46703e-22	-1.51378	0.301	0.696	6.38467e-18	TRUE
Ust	2.70122e-22	-2.06872	0.329	0.652	6.99077e-18	TRUE
Trpc7	3.47165e-22	-3.13528	0.139	0.474	8.98464e-18	TRUE
Gm44593	4.12662e-22	-2.20891	0.075	0.432	1.06797e-17	TRUE
Fgfr1	5.57668e-22	-2.46222	0.121	0.492	1.44324e-17	TRUE
Gng12	5.83453e-22	-1.50022	0.364	0.735	1.50998e-17	TRUE
Grm4	6.9582e-22	-1.46393	0.301	0.686	1.80078e-17	TRUE
Simc1	9.63397e-22	1.92095	0.503	0.233	2.49327e-17	TRUE
Exph5	1.67539e-21	1.81237	0.549	0.257	4.33591e-17	TRUE
Rras2	2.85151e-21	-1.15045	0.457	0.793	7.37971e-17	TRUE
Cacng8	4.05896e-21	-1.07384	0.601	0.87	1.05046e-16	TRUE
1700019D03Rik	5.66476e-21	-3.11757	0.064	0.388	1.46604e-16	TRUE
Flt3	9.97748e-21	-2.38896	0.15	0.5	2.58217e-16	TRUE
Jam3	1.60271e-20	-1.37131	0.364	0.719	4.14781e-16	TRUE
Slc9b2	1.60633e-20	2.52257	0.376	0.119	4.15718e-16	TRUE
Serpini1	2.21975e-20	-1.10341	0.503	0.831	5.7447e-16	TRUE
Ankrd45	2.29725e-20	-1.53538	0.324	0.686	5.94528e-16	TRUE
Col16a1	2.54239e-20	2.10531	0.428	0.175	6.5797e-16	TRUE
Nfix	2.98096e-20	-1.00381	0.618	0.874	7.71472e-16	TRUE
Enpp2	3.61267e-20	-1.18949	0.341	0.715	9.34959e-16	TRUE
Pik3c2b	3.69734e-20	-1.57964	0.324	0.667	9.5687e-16	TRUE
Limk1	4.33189e-20	-1.57542	0.272	0.637	1.12109e-15	TRUE
Kif26a	4.536e-20	-3.66672	0.023	0.312	1.17392e-15	TRUE
Abat	5.99407e-20	-1.37641	0.329	0.692	1.55127e-15	TRUE
Gm42705	6.10427e-20	-3.31083	0.006	0.256	1.57979e-15	TRUE
Ankrd34b	8.6459e-20	-3.87291	0.029	0.312	2.23756e-15	TRUE
Adgrg6	1.23603e-19	-3.10422	0.058	0.371	3.19884e-15	TRUE
Rab15	1.29117e-19	1.28272	0.74	0.482	3.34156e-15	TRUE
Erbin	2.3505e-19	1.79136	0.532	0.241	6.0831e-15	TRUE
2510009E07Rik	5.14641e-19	-1.36213	0.266	0.633	1.33189e-14	TRUE
Spns2	5.61459e-19	-1.38674	0.324	0.679	1.45306e-14	TRUE
Mb21d2	7.86526e-19	-1.28446	0.416	0.744	2.03553e-14	TRUE
Cacna2d2	1.11545e-18	-1.73477	0.098	0.429	2.8868e-14	TRUE
Rims3	1.13567e-18	1.8702	0.48	0.202	2.93911e-14	TRUE
Crocc	1.35141e-18	-1.18643	0.474	0.786	3.49745e-14	TRUE
Rin2	1.95974e-18	-2.90174	0.081	0.393	5.07181e-14	TRUE
Dtnbp1	3.41365e-18	-1.19881	0.491	0.771	8.83452e-14	TRUE
Kcnip2	3.65712e-18	1.81977	0.486	0.211	9.46462e-14	TRUE
Scn4b	4.16089e-18	-3.25325	0.035	0.31	1.07684e-13	TRUE
Mbp	5.50377e-18	-0.991681	0.549	0.841	1.42437e-13	TRUE
Nrp2	6.60413e-18	1.82754	0.497	0.192	1.70915e-13	TRUE
Mkx	7.93493e-18	-0.897415	0.618	0.868	2.05356e-13	TRUE
Slc25a42	9.27242e-18	-1.54174	0.208	0.559	2.3997e-13	TRUE
Pea15a	9.66067e-18	1.32275	0.659	0.395	2.50018e-13	TRUE
F730043M19Rik	1.30824e-17	-2.43273	0.092	0.405	3.38573e-13	TRUE
C230014O12Rik	1.37078e-17	-3.67901	0.029	0.292	3.54758e-13	TRUE
Ccdc30	1.38781e-17	-0.932791	0.601	0.861	3.59166e-13	TRUE
Gm26777	1.44064e-17	-3.18122	0.023	0.285	3.72838e-13	TRUE
Timp2	1.77368e-17	-2.06345	0.15	0.48	4.5903e-13	TRUE
4930447C04Rik	1.8322e-17	-1.04046	0.457	0.776	4.74173e-13	TRUE
Cthrc1	1.83966e-17	-3.20364	0.029	0.296	4.76105e-13	TRUE
C130073E24Rik	2.24378e-17	2.32964	0.358	0.1	5.8069e-13	TRUE
Pip5k1b	2.51032e-17	-1.2623	0.37	0.707	6.4967e-13	TRUE
Kazn	2.52095e-17	-1.57892	0.225	0.568	6.52422e-13	TRUE
Gm44257	2.80867e-17	-1.71798	0.243	0.577	7.26883e-13	TRUE
Ryr1	4.093e-17	-1.58318	0.301	0.626	1.05927e-12	TRUE
Shisal1	4.18634e-17	1.97964	0.416	0.154	1.08342e-12	TRUE
Gm13052	4.38003e-17	-1.56781	0.266	0.598	1.13355e-12	TRUE
Dexi	7.01044e-17	-1.13986	0.451	0.761	1.8143e-12	TRUE
Usp3	1.2075e-16	-1.35392	0.41	0.701	3.12501e-12	TRUE
Wwtr1	1.57299e-16	-3.25598	0.052	0.32	4.07089e-12	TRUE
Nmnat3	1.97096e-16	-2.83935	0.052	0.327	5.10085e-12	TRUE
Snrpn-Snurf	2.23692e-16	-1.44356	0.335	0.655	5.78915e-12	TRUE
Sema3c	3.42002e-16	-2.56185	0.075	0.362	8.85102e-12	TRUE
Jcad	3.5171e-16	-1.21467	0.422	0.719	9.10225e-12	TRUE
Cyp7b1	3.62151e-16	-1.44511	0.312	0.634	9.37246e-12	TRUE
Syt2	5.06584e-16	-3.39905	0.046	0.308	1.31104e-11	TRUE
Nckap5l	7.97463e-16	-1.39999	0.243	0.576	2.06383e-11	TRUE
Lamp5	1.2622e-15	-1.27945	0.254	0.586	3.26659e-11	TRUE
Hectd2	1.32967e-15	-0.946903	0.538	0.809	3.44118e-11	TRUE
Cnr1	1.51749e-15	-1.07494	0.301	0.633	3.92727e-11	TRUE
Sbk1	1.84623e-15	-1.44882	0.249	0.572	4.77803e-11	TRUE
Serinc2	2.05095e-15	-1.9033	0.15	0.459	5.30786e-11	TRUE
Sh3bp1	2.17561e-15	-2.21712	0.127	0.414	5.63049e-11	TRUE
Tmem94	2.73203e-15	-1.56088	0.277	0.583	7.0705e-11	TRUE
Nfatc2	2.76314e-15	-2.1679	0.127	0.419	7.151e-11	TRUE
Map3k9	3.47891e-15	-1.27003	0.341	0.653	9.00343e-11	TRUE
Pcdh11x	3.6052e-15	-1.64822	0.295	0.583	9.33026e-11	TRUE
Mpzl1	4.63031e-15	-1.37842	0.162	0.474	1.19833e-10	TRUE
Vgf	4.90359e-15	-1.90095	0.139	0.439	1.26905e-10	TRUE
Afap1	5.06476e-15	-1.01881	0.243	0.568	1.31076e-10	TRUE
Rspo3	7.05121e-15	-1.78643	0.162	0.465	1.82485e-10	TRUE
Nefm	7.37763e-15	-1.41492	0.312	0.619	1.90933e-10	TRUE
Cckbr	8.73805e-15	-1.40704	0.231	0.549	2.26141e-10	TRUE
Prrg1	1.07866e-14	-2.73946	0.081	0.346	2.79156e-10	TRUE
Cdkl4	1.10019e-14	-2.66738	0.098	0.361	2.8473e-10	TRUE
Gm28905	1.23851e-14	-1.16322	0.503	0.767	3.20526e-10	TRUE
Pola1	1.28409e-14	-1.34528	0.306	0.622	3.32322e-10	TRUE
Gas6	1.47211e-14	-1.12306	0.445	0.712	3.80982e-10	TRUE
Lynx1	1.55908e-14	-1.72061	0.121	0.414	4.03489e-10	TRUE
Gpc1	2.00166e-14	-1.41469	0.231	0.544	5.1803e-10	TRUE
Kif26b	3.7554e-14	-1.27405	0.445	0.71	9.71896e-10	TRUE
Cpne7	4.12769e-14	1.33327	0.497	0.205	1.06825e-09	TRUE
Spred3	6.29919e-14	-1.33546	0.237	0.546	1.63023e-09	TRUE
Dysf	6.62109e-14	-2.04509	0.133	0.412	1.71354e-09	TRUE
Slco4c1	1.02336e-13	-1.29957	0.162	0.458	2.64847e-09	TRUE
Nsun7	1.05088e-13	-1.50666	0.254	0.543	2.71969e-09	TRUE
Cdh6	1.1348e-13	-0.952271	0.532	0.796	2.93686e-09	TRUE
Gm10125	3.80839e-13	-1.07481	0.451	0.725	9.85612e-09	TRUE
Pla2g4e	5.0149e-13	-1.39576	0.26	0.548	1.29786e-08	TRUE
Eda	5.08441e-13	-1.40042	0.301	0.589	1.31584e-08	TRUE
Tbc1d1	5.44034e-13	-1.07514	0.474	0.729	1.40796e-08	TRUE
Adra1b	5.73691e-13	-1.92128	0.116	0.386	1.48471e-08	TRUE
Trpm2	6.86644e-13	-1.11211	0.341	0.634	1.77704e-08	TRUE
Gmpr	7.12574e-13	-1.08088	0.341	0.635	1.84414e-08	TRUE
Baalc	9.54298e-13	-1.83969	0.15	0.421	2.46972e-08	TRUE
Gcnt4	1.8169e-12	-1.60873	0.197	0.471	4.70214e-08	TRUE
Jade2	2.1112e-12	-0.988121	0.37	0.658	5.46378e-08	TRUE
Ppard	3.13804e-12	-1.30427	0.324	0.597	8.12125e-08	TRUE
Tgfbr3	3.36666e-12	-1.4653	0.179	0.458	8.71291e-08	TRUE
Ybx3	3.61088e-12	-0.923163	0.347	0.639	9.34495e-08	TRUE
Msrb2	3.99896e-12	-1.5873	0.162	0.432	1.03493e-07	TRUE
Retreg1	4.8698e-12	-0.757115	0.474	0.751	1.2603e-07	TRUE
9530052E02Rik	5.14762e-12	-1.32656	0.214	0.496	1.3322e-07	TRUE
Ephb6	5.20737e-12	-1.23638	0.324	0.595	1.34767e-07	TRUE
Tarsl2	6.11376e-12	-1.11616	0.347	0.631	1.58224e-07	TRUE
Adck1	7.3059e-12	-0.741765	0.451	0.728	1.89077e-07	TRUE
Cdh20	8.19805e-12	-0.80868	0.532	0.782	2.12166e-07	TRUE
Rab27b	8.49164e-12	-0.870432	0.416	0.698	2.19764e-07	TRUE
Dpysl5	8.72987e-12	-1.45126	0.22	0.496	2.25929e-07	TRUE
Ankrd29	9.48441e-12	-1.52439	0.121	0.378	2.45456e-07	TRUE
Tatdn3	1.19921e-11	-1.03745	0.266	0.55	3.10354e-07	TRUE
Rbm24	1.32271e-11	-1.42044	0.208	0.48	3.42317e-07	TRUE
Ptpro	1.45934e-11	-1.01806	0.347	0.628	3.77677e-07	TRUE
Tmem25	1.46144e-11	-1.31686	0.156	0.422	3.78221e-07	TRUE
Lgi3	1.63082e-11	-1.58296	0.145	0.405	4.22056e-07	TRUE
Tmc7	1.67108e-11	-1.57926	0.191	0.452	4.32477e-07	TRUE
Ckmt1	1.78815e-11	-1.35747	0.208	0.481	4.62773e-07	TRUE
Plxnc1	2.23653e-11	-0.858228	0.514	0.767	5.78814e-07	TRUE
Rara	2.39842e-11	-1.62138	0.162	0.42	6.2071e-07	TRUE
Cntln	5.64328e-11	-0.651488	0.532	0.787	1.46048e-06	TRUE
Itga4	6.92074e-11	-1.43201	0.156	0.411	1.79109e-06	TRUE
Ndst1	7.09363e-11	-0.849983	0.422	0.689	1.83583e-06	TRUE
Zdhhc23	1.09551e-10	-1.3233	0.231	0.492	2.83518e-06	TRUE
Sipa1l3	1.63148e-10	-0.721419	0.509	0.759	4.22227e-06	TRUE
Ina	1.63339e-10	-1.10173	0.295	0.562	4.2272e-06	TRUE
Bmp1	1.75272e-10	-1.27796	0.237	0.492	4.53603e-06	TRUE
Nipsnap2	2.52848e-10	-0.978582	0.358	0.623	6.54372e-06	TRUE
Ptchd1	2.56899e-10	-0.757467	0.474	0.73	6.64854e-06	TRUE
Tmem266	2.87646e-10	-1.00196	0.324	0.59	7.44428e-06	TRUE
Rragb	4.56035e-10	-0.666131	0.422	0.684	1.18022e-05	TRUE
Ogdhl	4.66846e-10	-0.971755	0.301	0.564	1.2082e-05	TRUE
Ern1	4.94736e-10	-0.82543	0.37	0.633	1.28038e-05	TRUE
Flrt1	5.38318e-10	-0.887408	0.289	0.553	1.39317e-05	TRUE
Ammecr1	6.73172e-10	-0.923987	0.341	0.601	1.74217e-05	TRUE
Pdss1	1.35409e-09	-0.733376	0.439	0.69	3.50439e-05	TRUE

### Sheet: cort4__MLspecific_markers
feature	p_val	avg_log2FC	pct.1	pct.2	p_val_adj	overlap
Satb2	0	-2.48291	0.432	0.949	0	TRUE
Tiam1	0	2.2649	0.949	0.608	0	TRUE
Dpyd	0	3.11035	0.878	0.332	0	TRUE
Ndst4	0	6.42102	0.73	0.058	0	TRUE
Dscaml1	2.04e-321	2.28083	0.983	0.489	5.28e-317	TRUE
Zfp536	8.31e-311	4.18609	0.729	0.156	2.15128e-306	TRUE
Lmo7	6.62449e-296	2.03174	0.952	0.59	1.71442e-291	TRUE
Igsf11	2.29715e-289	2.6832	0.854	0.361	5.94503e-285	TRUE
Dner	3.55352e-278	2.29411	0.902	0.473	9.19651e-274	TRUE
Fhod3	2.12812e-274	-1.64171	0.702	0.978	5.50758e-270	TRUE
Abi3bp	9.98692e-259	5.00391	0.492	0.152	2.58461e-254	TRUE
6530403H02Rik	9.77482e-254	3.29529	0.744	0.22	2.52972e-249	TRUE
Cntnap5c	5.8688e-247	3.16522	0.758	0.292	1.51884e-242	TRUE
Camk2d	2.05374e-239	1.90857	0.929	0.534	5.31509e-235	TRUE
Grm3	2.16917e-224	-1.81087	0.633	0.964	5.61381e-220	TRUE
Crtac1	7.22308e-217	2.31889	0.842	0.457	1.86933e-212	TRUE
Zbtb20	4.1591e-197	2.80574	0.771	0.447	1.07637e-192	TRUE
Tox3	2.13818e-192	3.04494	0.628	0.184	5.53362e-188	TRUE
Lmo3	4.91819e-191	2.1801	0.797	0.427	1.27283e-186	TRUE
Cpne9	8.16953e-190	-3.1531	0.175	0.742	2.11427e-185	TRUE
Ust	6.68011e-187	2.72509	0.679	0.256	1.72881e-182	TRUE
Bcl11b	2.6654e-181	2.31884	0.77	0.285	6.89806e-177	TRUE
Arhgap6	1.69133e-176	4.14455	0.521	0.09	4.37716e-172	TRUE
Dkk3	8.56637e-176	-2.72431	0.242	0.762	2.21698e-171	TRUE
Gm45455	1.36094e-173	3.85064	0.538	0.092	3.52212e-169	TRUE
Htr2c	1.30143e-171	2.90981	0.66	0.208	3.36811e-167	TRUE
Nfia	7.78182e-171	2.46468	0.724	0.428	2.01394e-166	TRUE
Dgkg	5.57868e-166	1.69737	0.911	0.604	1.44376e-161	TRUE
Arhgef28	1.25393e-158	1.8245	0.831	0.482	3.24518e-154	TRUE
Inpp4b	2.77572e-155	2.35807	0.744	0.354	7.18357e-151	TRUE
Nrp2	3.80714e-155	2.24146	0.723	0.28	9.85287e-151	TRUE
Egfem1	1.21861e-152	1.68582	0.901	0.634	3.15377e-148	TRUE
Pcdh15	1.71017e-152	-1.43159	0.694	0.962	4.42591e-148	TRUE
Sorcs2	3.35907e-149	1.56367	0.91	0.618	8.69328e-145	TRUE
Sorcs1	5.60495e-148	-1.26016	0.601	0.942	1.45056e-143	TRUE
Ptpro	6.96747e-146	2.61188	0.66	0.233	1.80318e-141	TRUE
C130073E24Rik	4.90082e-145	3.88909	0.44	0.067	1.26833e-140	TRUE
Plcxd3	1.84787e-144	2.14172	0.773	0.381	4.7823e-140	TRUE
Tanc1	3.28388e-144	2.31374	0.706	0.27	8.49867e-140	TRUE
Gpc6	8.98979e-143	-2.05501	0.479	0.831	2.32656e-138	TRUE
Mgll	1.13714e-133	-2.01906	0.383	0.789	2.94291e-129	TRUE
F730043M19Rik	4.69483e-132	2.69558	0.547	0.134	1.21502e-127	TRUE
Nr3c2	2.21359e-131	1.6464	0.866	0.597	5.72876e-127	TRUE
Grm1	1.91281e-129	1.28659	0.932	0.681	4.95036e-125	TRUE
Dchs2	2.32646e-127	3.7283	0.386	0.053	6.02088e-123	TRUE
Nkain3	7.68962e-125	1.89723	0.806	0.507	1.99007e-120	TRUE
Filip1	1.86534e-124	3.08105	0.459	0.096	4.82751e-120	TRUE
Gm1604a	3.48063e-123	3.12716	0.447	0.085	9.00786e-119	TRUE
Cdh13	1.60627e-122	1.86137	0.779	0.51	4.15703e-118	TRUE
Gfra2	2.32321e-122	-2.17385	0.309	0.733	6.01247e-118	TRUE
Gng7	1.4565e-120	2.76076	0.497	0.122	3.76943e-116	TRUE
Zfp618	2.17337e-120	2.57582	0.511	0.177	5.62469e-116	TRUE
Tmem132e	5.82959e-120	3.01852	0.441	0.095	1.5087e-115	TRUE
Ptpn14	2.96177e-119	3.70112	0.363	0.059	7.66505e-115	TRUE
Nsun7	1.59082e-116	2.40731	0.553	0.17	4.11705e-112	TRUE
Rorb	1.88382e-113	-2.53243	0.253	0.68	4.87533e-109	TRUE
Dlc1	1.28168e-112	-1.71819	0.495	0.817	3.31699e-108	TRUE
Slc8a3	1.12328e-111	1.46265	0.84	0.511	2.90705e-107	TRUE
Kcnn3	2.05026e-111	1.79393	0.718	0.312	5.30608e-107	TRUE
Gm41414	2.48321e-111	2.78605	0.482	0.126	6.42654e-107	TRUE
9530026P05Rik	5.46161e-109	4.31491	0.325	0.058	1.41346e-104	TRUE
Myo5b	2.15595e-107	2.90677	0.455	0.129	5.57959e-103	TRUE
Osbpl3	3.62626e-106	-1.50624	0.538	0.858	9.38477e-102	TRUE
Rims3	8.86299e-106	-2.85642	0.136	0.557	2.29374e-101	TRUE
Arhgap18	5.35937e-105	2.4794	0.5	0.15	1.387e-100	TRUE
Sdk1	6.30947e-105	-1.72489	0.494	0.819	1.63289e-100	TRUE
Sulf2	8.94455e-104	-2.33274	0.227	0.64	2.31485e-99	TRUE
Syt17	2.22943e-103	1.42504	0.815	0.481	5.76976e-99	TRUE
Fam126a	5.57611e-102	2.56982	0.455	0.135	1.4431e-97	TRUE
Adgrl2	9.69493e-101	-1.30337	0.542	0.859	2.50905e-96	TRUE
Gm13601	9.97444e-101	-3.17267	0.09	0.491	2.58138e-96	TRUE
Cacna1h	5.5841e-100	1.87102	0.633	0.262	1.44516e-95	TRUE
Mkx	3.33937e-99	-1.71645	0.38	0.759	8.6423e-95	TRUE
Ano4	1.04228e-98	1.33818	0.845	0.574	2.69742e-94	TRUE
Sema6a	5.29796e-98	2.08022	0.602	0.261	1.37111e-93	TRUE
Xkr6	6.09297e-94	-1.75575	0.503	0.779	1.57686e-89	TRUE
Dnajc21	1.37911e-92	-1.97394	0.369	0.719	3.56914e-88	TRUE
Ldb2	1.08124e-91	-1.02022	0.563	0.879	2.79824e-87	TRUE
Rps6ka2	8.36403e-91	1.29055	0.821	0.471	2.16461e-86	TRUE
Syt9	2.61218e-90	2.4364	0.47	0.163	6.76033e-86	TRUE
Plppr1	4.44866e-90	1.92753	0.601	0.273	1.15131e-85	TRUE
Pcsk5	1.90066e-89	1.64194	0.706	0.454	4.91891e-85	TRUE
Herc6	1.13655e-88	-2.76439	0.152	0.524	2.9414e-84	TRUE
Pard3b	9.24828e-88	3.34855	0.333	0.07	2.39345e-83	TRUE
9130024F11Rik	4.65758e-87	-2.91693	0.114	0.481	1.20538e-82	TRUE
Ptprz1	1.65079e-86	2.44872	0.435	0.114	4.27223e-82	TRUE
Pip5k1b	1.27556e-84	1.63102	0.726	0.462	3.30116e-80	TRUE
Man2a1	2.05584e-83	-1.4685	0.485	0.782	5.3205e-79	TRUE
Gm32647	2.44851e-83	3.04141	0.42	0.153	6.33674e-79	TRUE
Cpne6	7.00044e-82	1.53752	0.666	0.334	1.81171e-77	TRUE
Pou6f2	2.42434e-81	-1.6415	0.297	0.674	6.2742e-77	TRUE
Cacng8	2.50111e-81	1.23116	0.783	0.487	6.47287e-77	TRUE
Scube1	6.04509e-81	-0.949562	0.526	0.849	1.56447e-76	TRUE
Zfp608	7.80022e-81	1.43789	0.711	0.411	2.0187e-76	TRUE
Satb1	9.1916e-80	-1.7684	0.285	0.658	2.37879e-75	TRUE
Htr1f	1.12532e-78	-1.47267	0.345	0.705	2.91232e-74	TRUE
Cpne7	1.60094e-78	2.00846	0.509	0.217	4.14324e-74	TRUE
Snrpn-Snurf	2.60254e-78	1.63053	0.604	0.303	6.73538e-74	TRUE
Hivep1	3.38483e-77	-1.40931	0.449	0.759	8.75995e-73	TRUE
Ephb6	2.65227e-76	-2.29692	0.172	0.514	6.86407e-72	TRUE
Atp2b4	1.69286e-75	1.23176	0.78	0.513	4.38113e-71	TRUE
Ubash3b	9.34286e-75	1.67795	0.622	0.303	2.41793e-70	TRUE
Gm20752	3.82079e-74	-3.9149	0.057	0.366	9.88821e-70	TRUE
Lhfp	8.04986e-74	-0.897486	0.557	0.863	2.0833e-69	TRUE
Gm10649	6.43763e-73	1.8942	0.514	0.203	1.66606e-68	TRUE
Ttc39c	1.4442e-72	1.50201	0.61	0.323	3.73759e-68	TRUE
Sh3bp4	1.88391e-72	2.14055	0.431	0.148	4.87556e-68	TRUE
Ephb2	2.2926e-72	-1.51756	0.367	0.698	5.93325e-68	TRUE
4921539H07Rik	5.74082e-71	-2.18294	0.203	0.543	1.48573e-66	TRUE
Plcb4	2.50196e-70	-1.76127	0.283	0.615	6.47507e-66	TRUE
Ptprm	6.37244e-70	-2.0618	0.331	0.626	1.64919e-65	TRUE
Syndig1	1.95101e-69	-1.02005	0.596	0.856	5.0492e-65	TRUE
Rph3a	3.83436e-69	-0.983836	0.617	0.874	9.92333e-65	TRUE
Fat4	6.41786e-68	1.59291	0.581	0.273	1.66094e-63	TRUE
Kitl	1.03914e-67	1.6591	0.633	0.342	2.68929e-63	TRUE
Hpcal1	2.36254e-67	2.42239	0.348	0.087	6.11425e-63	TRUE
Il1rapl2	1.39077e-66	-1.60938	0.348	0.674	3.5993e-62	TRUE
Erbin	2.39134e-66	1.91388	0.45	0.179	6.1888e-62	TRUE
Rftn1	3.42548e-64	2.01826	0.45	0.179	8.86514e-60	TRUE
Ece2	1.48137e-63	1.96172	0.431	0.149	3.83379e-59	TRUE
Lpp	2.65027e-62	1.54815	0.59	0.31	6.85889e-58	TRUE
Exph5	4.34584e-62	-1.88952	0.235	0.551	1.1247e-57	TRUE
Mtss1	8.31902e-62	1.62174	0.527	0.237	2.15296e-57	TRUE
Phactr2	6.11928e-61	1.38928	0.628	0.33	1.58367e-56	TRUE
Sept9	8.57646e-61	-1.69933	0.298	0.602	2.21959e-56	TRUE
Hkdc1	8.59161e-61	-2.97252	0.075	0.357	2.22351e-56	TRUE
Nfix	2.2667e-60	-1.03208	0.551	0.804	5.86621e-56	TRUE
Tgfbr3	2.62317e-59	1.60673	0.521	0.248	6.78877e-55	TRUE
Prkg2	4.14547e-59	1.67151	0.505	0.221	1.07285e-54	TRUE
Pparg	2.43928e-57	-1.55524	0.346	0.638	6.31285e-53	TRUE
Tox	3.06024e-57	-1.31108	0.447	0.723	7.91991e-53	TRUE
Soga1	3.98112e-57	1.89429	0.393	0.127	1.03031e-52	TRUE
Trpc3	5.87428e-56	-2.14725	0.154	0.439	1.52026e-51	TRUE
Shisal1	1.7646e-55	1.47136	0.544	0.274	4.56678e-51	TRUE
Slc16a2	3.55043e-55	1.10966	0.752	0.501	9.18852e-51	TRUE
Ppargc1a	9.37632e-55	1.19701	0.669	0.391	2.42659e-50	TRUE
4930447C04Rik	1.04499e-54	-1.54006	0.265	0.567	2.70442e-50	TRUE
Tmem150c	1.22846e-54	1.29246	0.643	0.373	3.17925e-50	TRUE
Gm30382	2.50151e-53	-1.21279	0.364	0.669	6.4739e-49	TRUE
BC006965	6.53276e-53	-2.84159	0.095	0.354	1.69068e-48	TRUE
Hrh1	2.33349e-51	-1.93148	0.2	0.477	6.03908e-47	TRUE
Ptgfrn	5.99494e-51	-2.02313	0.143	0.424	1.55149e-46	TRUE
Siae	1.44657e-49	-2.19095	0.158	0.423	3.74374e-45	TRUE
Crhr1	6.11504e-49	-1.57812	0.319	0.575	1.58257e-44	TRUE
Spon1	9.57404e-49	1.29477	0.602	0.33	2.47776e-44	TRUE
Cacna1g	6.33326e-48	-0.898558	0.509	0.778	1.63905e-43	TRUE
Mcc	2.19986e-43	-1.63613	0.279	0.531	5.69325e-39	TRUE
Sytl2	3.1514e-42	-1.64402	0.209	0.465	8.15583e-38	TRUE
Htr2a	3.51862e-42	-1.24885	0.279	0.549	9.10619e-38	TRUE
Rspo2	2.72242e-41	-1.72727	0.172	0.429	7.04561e-37	TRUE
Cdh9	3.12243e-41	1.1449	0.607	0.34	8.08085e-37	TRUE
Bicc1	8.1178e-40	-1.38433	0.282	0.535	2.10089e-35	TRUE
Pamr1	1.77004e-38	-1.40125	0.17	0.424	4.58086e-34	TRUE
Rmst	1.56336e-36	-1.29469	0.223	0.477	4.04598e-32	TRUE
