## Supplemental Table 6 for "Exposure to a low dose mixture of endocrine disrupting chemicals alters the brain transcriptome and animal behavior"

### Sheet: cort23_MLspecific_GO_UP
query	significant	p_value	term_size	query_size	intersection_size	precision	recall	term_id	source	term_name	effective_domain_size	source_order	parents	evidence_codes	intersection	highlighted
query_1	TRUE	0.000362242	778	168	34	0.202381	0.0437018	GO:0007155	GO:BP	cell adhesion	11407	2719	GO:0009987	IDA IMP,IBA IEA,ISO IEA,IEA,IDA ISO IEA,IDA,IEA,ISS ISO IEA,IMP,IDA ISO IEA,IDA IBA IEA,ISO IBA IEA,ISS ISO IBA IEA,ISS,ISS ISO IEA,IBA,IEA,ISO IEA,ISS IEA,IDA IEA,IDA,IDA,IBA,IEA,IEA,ISO IEA,IMP IGI ISS ISO IBA IEA,ISO IBA IEA,ISO IEA,IEA,IMP IBA,IMP,IMP,ISS ISO IEA	Ntng2,Pcdh15,Unc5d,Cntnap3,Ptpru,Smoc2,Fap,Prkg1,Itpkb,Angpt1,Cadm3,Itga8,Alcam,Sulf1,Antxr1,Dcc,Cdh9,Ptprk,Sdk1,Kitl,Kit,Megf11,Pard3b,Itga7,Epha3,Mdga1,Syk,Itga9,Slitrk1,Cntnap4,Ubash3b,Epb41l5,Pxdn,Col16a1	TRUE
query_1	TRUE	0.00289675	154	168	14	0.0833333	0.0909091	GO:0030198	GO:BP	extracellular matrix organization	11407	6707	c(\GO:0043062\", \"GO:0045229\")"	IMP IGI IBA,IBA,IDA IBA,ISS ISO IEA,IMP,IBA IEA,IMP,IGI IBA,IMP,IEA,IMP IEA,IBA IEA,IDA IMP ISO IEA,IBA	Col11a1,Col24a1,Smoc2,Fap,Rxfp1,Adamts3,Itga8,Sulf1,Antxr1,Adamtsl1,Adamtsl2,Adamts6,Pxdn,Col16a1	TRUE
query_1	TRUE	0.00289675	154	168	14	0.0833333	0.0909091	GO:0043062	GO:BP	extracellular structure organization	11407	10509	GO:0016043	IMP IGI IBA,IBA,IDA IBA,ISS ISO IEA,IMP,IBA IEA,IMP,IGI IBA,IMP,IEA,IMP IEA,IBA IEA,IDA IMP ISO IEA,IBA	Col11a1,Col24a1,Smoc2,Fap,Rxfp1,Adamts3,Itga8,Sulf1,Antxr1,Adamtsl1,Adamtsl2,Adamts6,Pxdn,Col16a1	FALSE
query_1	TRUE	0.00289675	154	168	14	0.0833333	0.0909091	GO:0045229	GO:BP	external encapsulating structure organization	11407	11340	GO:0016043	IMP IGI IBA,IBA,IDA IBA,ISS ISO IEA,IMP,IBA IEA,IMP,IGI IBA,IMP,IEA,IMP IEA,IBA IEA,IDA IMP ISO IEA,IBA	Col11a1,Col24a1,Smoc2,Fap,Rxfp1,Adamts3,Itga8,Sulf1,Antxr1,Adamtsl1,Adamtsl2,Adamts6,Pxdn,Col16a1	FALSE

### Sheet: cort23_MLspecific_GO_DN
query	significant	p_value	term_size	query_size	intersection_size	precision	recall	term_id	source	term_name	effective_domain_size	source_order	parents	evidence_codes	intersection	highlighted
query_1	TRUE	1.08486e-09	1680	266	88	0.330827	0.052381	GO:0009653	GO:BP	anatomical structure morphogenesis	11407	3571	c(\GO:0032502\", \"GO:0048856\")"	IMP,IMP,IMP,IMP,IDA IMP IBA,IDA IMP ISS IEA,IMP,IMP ISO IEA,IMP,IBA,IDA IMP IGI ISO IBA IC IEA,ISO,IDA,IMP,IMP IGI,IDA IMP,IDA IBA,IBA,IBA,IMP,IMP IGI IBA,IMP,ISO IBA,ISO IBA IEA,IBA,ISO IEA,ISS ISO IEA,IMP,IBA,IMP,ISO,IEA,IMP,IMP IGI,IMP,IMP,IMP,IMP,IEA,ISO IBA IEA,IMP ISO IBA IEA,IDA IMP ISO IBA IEA,ISO IEA,IMP,IMP IBA IEA,IMP,IDA ISO IEA,IBA,IMP,IMP,IDA IMP IGI TAS,IDA ISO IEA,IMP,ISO IEA,IGI,…	Cacna1a,Nfib,Bcl11b,Sulf2,Ntng1,Sdk2,Kirrel3,Zbtb16,Npr3,Cntn6,Nrp1,Ppargc1a,Etv5,Serpine2,Bcl6,Reln,Myo16,Cdh22,Epha10,Slc1a1,Enah,Atp8b1,Sgk1,Lzts1,Cdh7,Arhgap12,Ccdc88c,Elavl4,Meis2,Tanc1,Ptprf,Tiam1,Etv1,Pard3,Nfia,Pacsin2,Npnt,Fezf2,Vav2,Ppp1r16b,Fam20a,Vegfc,Syt17,Pls1,Sema3e,Nefh,Tafa5,Pbx3,Chrd,Ust,Fgfr1,Jam3,Nfix,Enpp2,Limk1,Adgrg6,Rin2,Dtnbp1,Mbp,Mkx,Cthrc1,Ryr1,Wwtr1,Sema3c,Jcad,Cyp7b1…	TRUE
query_1	TRUE	3.56861e-06	1334	266	69	0.259398	0.0517241	GO:0022008	GO:BP	neurogenesis	11407	6562	c(\GO:0007399\", \"GO:0030154\")"	IDA IBA,IMP,IMP,IMP,IMP,IMP IGI,IDA IMP,IDA IEA,IMP,IBA,IDA IMP IGI ISO IBA IEA,ISO IEA,ISO IEA,IDA,IBA,IDA IMP IGI ISO IBA NAS IEA,IDA IBA,IBA,IMP,IMP IGI IBA,IMP,IMP IBA,ISO IBA,ISO IBA IEA,ISO IEA,IMP,IMP,IDA IMP ISO IEA,IMP ISO,IDA IMP,IEA,IMP,ISO IEA,IMP,IMP,IDA IMP IGI,ISO IEA,IMP ISO IEA,ISO IEA,ISS ISO,IMP,ISO IBA IEA,IMP ISO IBA IEA,IMP IBA,IDA,IMP,IMP IGI ISS ISO IEA,IGI,ISO IEA,IDA IMP…	Tafa1,Sorl1,Cacna1a,Nfib,Tox,Bcl11b,Ntng1,Sdk2,Kirrel3,Cntn6,Nrp1,Etv5,Serpine2,Bcl6,Gprin3,Reln,Myo16,Epha10,Slc1a1,Enah,Atp8b1,Sez6,Sgk1,Lzts1,Clcn2,Trpc4,Gabra5,Elavl4,Ptprf,Gprc5b,Tiam1,Etv1,Rap1gap,Pard3,Nfia,Fezf2,Prex1,Vegfc,Syt17,Pcp4,Pls1,Sema3e,Nefh,Pbx3,Chrd,Ust,Fgfr1,Rras2,Serpini1,Nfix,Enpp2,Limk1,Kif26a,Adgrg6,Dtnbp1,Mbp,Cthrc1,Sema3c,Syt2,Cnr1,Gas6,Gpc1,Jade2,Ephb6,Dpysl5,Ptpro,Plx…	FALSE
query_1	TRUE	1.96502e-05	1767	266	81	0.304511	0.0458404	GO:0007399	GO:BP	nervous system development	11407	2898	GO:0048731	IDA IBA,IBA,IMP,IMP,IMP ISO IEA,IMP IEA,IMP IGI,IGI,IDA IMP IEA,IDA IMP ISS IEA,IDA IMP IBA,IDA,IBA,IDA IMP IGI ISO IBA IEA,ISO IEA,IMP ISO IEA,IDA,IBA,IDA IMP IGI IEP ISO IBA NAS IC IEA,IDA ISS IBA,IDA ISO IBA IEA,IBA,IMP,IMP IGI IBA IEA,IMP,IMP IGI IBA,ISO IBA,IDA IMP ISO IBA IEA,ISO IEA,IMP,IMP,IDA IMP ISO IEA,IBA,IMP ISO IEA,IDA IMP,IEA,IMP,ISO IEA,IMP,IMP,IDA IMP IGI IEA,ISO IEA,IMP ISO IEA,…	Tafa1,Ldb2,Sorl1,Cacna1a,Nfib,Tox,Bcl11b,Sulf2,Ntng1,Sdk2,Kirrel3,Zbtb16,Cntn6,Nrp1,Etv5,Serpine2,Bcl6,Gprin3,Reln,Myo16,Syndig1,Epha10,Slc1a1,Enah,Atp8b1,Sez6,Sgk1,Lzts1,Clcn2,Trpc4,Gabra5,Elavl4,Meis2,Ptprf,Gprc5b,Tiam1,Etv1,Rap1gap,Pard3,Nfia,Fezf2,Prex1,Vegfc,Syt17,Pcp4,Pls1,Sema3e,Nefh,Pbx3,Chrd,Ust,Fgfr1,Rras2,Jam3,Serpini1,Nfix,Enpp2,Limk1,Kif26a,Abat,Adgrg6,2510009E07Rik,Dtnbp1,Mbp,Cthrc1…	FALSE
query_1	TRUE	8.18732e-05	786	266	47	0.176692	0.0597964	GO:0000902	GO:BP	cell morphogenesis	11407	240	GO:0009653	IMP,IMP,IMP,IDA IMP,IEA,IMP,IBA,IDA IMP IGI ISO IBA IEA,IMP IGI,IDA IMP,IDA IBA,IBA,IBA,IMP IGI IBA,ISO IBA,ISO IBA IEA,IBA,ISS ISO IEA,IMP,ISO,IEA,IMP,IGI,IMP,IMP,IMP,ISO IEA,IMP,IMP IBA,IMP,IMP,IMP,ISO IEA,IGI,IDA IMP ISO IEA,ISO,IDA IBA,IEA,IBA,IGI,IBA,IBA,ISO TAS IEA,IMP IBA,IBA,IEA,IMP ISO IBA IEA	Cacna1a,Nfib,Bcl11b,Ntng1,Sdk2,Kirrel3,Cntn6,Nrp1,Bcl6,Reln,Myo16,Cdh22,Epha10,Enah,Sgk1,Lzts1,Cdh7,Ccdc88c,Elavl4,Ptprf,Tiam1,Etv1,Pard3,Nfia,Pacsin2,Fezf2,Syt17,Pls1,Sema3e,Nefh,Ust,Nfix,Enpp2,Limk1,Dtnbp1,Mbp,Sema3c,Syt2,Cdh6,Jade2,Ephb6,Cdh20,Dpysl5,Ptpro,Plxnc1,Itga4,Sipa1l3	FALSE
query_1	TRUE	8.73844e-05	1159	266	60	0.225564	0.0517688	GO:0048699	GO:BP	generation of neurons	11407	12956	GO:0022008	IDA IBA,IMP,IMP,IMP,IMP IGI,IDA IMP,IDA IEA,IMP,IBA,IDA IMP IGI ISO IBA IEA,ISO IEA,ISO,IDA,IBA,IDA IMP IGI ISO IBA NAS IEA,IDA IBA,IBA,IMP IGI IBA,IMP,IMP IBA,ISO IBA,ISO IBA IEA,IMP,IDA IMP ISO IEA,IMP ISO,IDA IMP,IEA,IMP,ISO IEA,IMP,IDA IMP IGI,ISO IEA,ISO IEA,ISO IEA,ISS ISO,IMP,ISO IBA IEA,IMP ISO IBA IEA,IMP IBA,IDA,IMP,IMP IGI ISS ISO IEA,ISO IEA,IMP,IGI,ISO IEA,IDA IMP ISS ISO IBA NAS IEA…	Tafa1,Cacna1a,Nfib,Tox,Bcl11b,Ntng1,Sdk2,Kirrel3,Cntn6,Nrp1,Etv5,Serpine2,Bcl6,Gprin3,Reln,Myo16,Epha10,Enah,Atp8b1,Sez6,Sgk1,Lzts1,Gabra5,Elavl4,Ptprf,Gprc5b,Tiam1,Etv1,Rap1gap,Nfia,Fezf2,Prex1,Vegfc,Syt17,Pcp4,Pls1,Sema3e,Nefh,Pbx3,Chrd,Ust,Fgfr1,Serpini1,Nfix,Limk1,Kif26a,Dtnbp1,Mbp,Cthrc1,Sema3c,Syt2,Cnr1,Gas6,Jade2,Ephb6,Dpysl5,Ptpro,Plxnc1,Rara,Itga4	FALSE
query_1	TRUE	0.000303271	1107	266	57	0.214286	0.0514905	GO:0030182	GO:BP	neuron differentiation	11407	6699	c(\GO:0030154\", \"GO:0048699\")"	IMP,IMP,IMP,IMP IGI,IDA IMP,IDA IEA,IMP,IBA,IDA IMP IGI ISO IBA IEA,ISO IEA,ISO,IDA,IBA,IDA IMP IGI NAS,IDA IBA,IBA,IMP IGI IBA,IMP,IMP IBA,ISO IBA,ISO IBA IEA,IMP,IDA IMP ISO IEA,IMP ISO,IDA IMP,IEA,IMP,ISO IEA,IMP,IDA IMP IGI,ISO IEA,ISO IEA,ISS ISO,IMP,ISO IBA IEA,IMP ISO IBA IEA,IMP IBA,IDA,IMP,IMP IGI ISS ISO IEA,ISO IEA,IMP,IGI,ISO IEA,IDA IMP ISS ISO IBA NAS IEA,ISO,IGI,IDA IBA,IEA,IMP ISO…	Cacna1a,Nfib,Tox,Bcl11b,Ntng1,Sdk2,Kirrel3,Cntn6,Nrp1,Etv5,Serpine2,Bcl6,Gprin3,Reln,Myo16,Epha10,Enah,Atp8b1,Sez6,Sgk1,Lzts1,Gabra5,Elavl4,Ptprf,Gprc5b,Tiam1,Etv1,Rap1gap,Nfia,Fezf2,Prex1,Syt17,Pcp4,Pls1,Sema3e,Nefh,Pbx3,Chrd,Ust,Fgfr1,Serpini1,Nfix,Limk1,Kif26a,Dtnbp1,Mbp,Cthrc1,Sema3c,Syt2,Cnr1,Jade2,Ephb6,Dpysl5,Ptpro,Plxnc1,Rara,Itga4	FALSE
query_1	TRUE	0.000722458	956	266	51	0.191729	0.0533473	GO:0048666	GO:BP	neuron development	11407	12924	c(\GO:0030182\", \"GO:0048468\")"	IMP,IMP,IMP,IMP,IDA IMP,IEA,IMP,IBA,IDA IMP IGI ISO IBA IEA,ISO,IBA,IDA IMP IGI,IDA IBA,IBA,IMP IGI IBA,IMP,IMP IBA,ISO IBA,ISO IBA IEA,IMP,IMP ISO IEA,IMP ISO,IDA,IEA,IMP,IMP,ISO IEA,ISO IEA,ISO,IMP,ISO IBA IEA,IMP ISO IBA IEA,IMP IBA,IMP,IMP IGI ISO,ISO IEA,IMP,IGI,ISO IEA,IDA IMP ISS ISO IBA NAS IEA,ISO,IGI,IDA IBA,IEA,IMP ISO IEA,IGI,IBA,ISO TAS IEA,IMP IBA,IBA,IEA	Cacna1a,Nfib,Tox,Bcl11b,Ntng1,Sdk2,Kirrel3,Cntn6,Nrp1,Serpine2,Gprin3,Reln,Myo16,Epha10,Enah,Atp8b1,Sez6,Sgk1,Lzts1,Gabra5,Elavl4,Ptprf,Gprc5b,Tiam1,Etv1,Fezf2,Prex1,Syt17,Pcp4,Pls1,Sema3e,Nefh,Pbx3,Ust,Fgfr1,Serpini1,Nfix,Limk1,Kif26a,Dtnbp1,Mbp,Cthrc1,Sema3c,Syt2,Cnr1,Jade2,Ephb6,Dpysl5,Ptpro,Plxnc1,Itga4	FALSE
query_1	TRUE	0.000756028	871	266	48	0.180451	0.0551091	GO:0031175	GO:BP	neuron projection development	11407	7086	c(\GO:0048666\", \"GO:0120036\")"	IMP,IMP,IMP,IMP,IDA IMP,IEA,IMP,IBA,IDA IMP IGI ISO IBA IEA,ISO,IBA,IDA IMP IGI,IDA IBA,IBA,IMP IGI IBA,IMP IBA,ISO IBA,ISO IBA IEA,IMP ISO IEA,IMP ISO,IDA,IEA,IMP,IMP,ISO IEA,ISO IEA,ISO,IMP,IBA,IMP ISO IBA IEA,IMP,IGI ISO,ISO IEA,IMP,IGI,ISO IEA,IDA IMP ISS ISO IBA NAS IEA,ISO,IGI,IDA IBA,IEA,IMP ISO IEA,IGI,IBA,ISO TAS IEA,IMP IBA,IBA,IEA	Cacna1a,Nfib,Tox,Bcl11b,Ntng1,Sdk2,Kirrel3,Cntn6,Nrp1,Serpine2,Gprin3,Reln,Myo16,Epha10,Enah,Sez6,Sgk1,Lzts1,Elavl4,Ptprf,Gprc5b,Tiam1,Etv1,Fezf2,Prex1,Syt17,Pcp4,Pls1,Sema3e,Nefh,Ust,Fgfr1,Serpini1,Nfix,Limk1,Kif26a,Dtnbp1,Mbp,Cthrc1,Sema3c,Syt2,Cnr1,Jade2,Ephb6,Dpysl5,Ptpro,Plxnc1,Itga4	FALSE
query_1	TRUE	0.000929849	577	266	37	0.139098	0.0641248	GO:0048858	GO:BP	cell projection morphogenesis	11407	13102	c(\GO:0000902\", \"GO:0009653\", \"GO:0030030\")"	IMP,IMP,IMP,IDA IMP,IEA,IMP,IBA,IDA IMP IGI ISO IBA IEA,IDA IMP,IDA IBA,IBA,IMP IGI IBA,ISO IBA,ISO IBA IEA,IMP,ISO,IEA,IMP,IMP,IMP,ISO IEA,IBA,IMP,IMP,IMP,ISO IEA,IGI,IDA IMP ISO IEA,ISO,IDA IBA,IEA,IGI,IBA,ISO TAS IEA,IMP IBA,IBA,IEA	Cacna1a,Nfib,Bcl11b,Ntng1,Sdk2,Kirrel3,Cntn6,Nrp1,Reln,Myo16,Epha10,Enah,Sgk1,Lzts1,Elavl4,Ptprf,Tiam1,Etv1,Pacsin2,Fezf2,Syt17,Sema3e,Nefh,Ust,Nfix,Enpp2,Limk1,Dtnbp1,Mbp,Sema3c,Syt2,Jade2,Ephb6,Dpysl5,Ptpro,Plxnc1,Itga4	FALSE
query_1	TRUE	0.00100549	1885	266	80	0.300752	0.0424403	GO:0048468	GO:BP	cell development	11407	12769	c(\GO:0030154\", \"GO:0048856\", \"GO:0048869\")"	IMP,IMP,IMP,IMP ISO IBA IEA,IMP,IMP,IDA IMP,IEA,IDA IMP,IDA IMP ISO IEA,IBA,IDA IMP IGI ISO IBA IEA,IGI,ISO IEA,ISO IEA,IMP IGI ISO IEA,IBA,IDA IMP IGI,IDA IBA,IBA,IMP IGI IBA,IMP,IMP IBA,ISO IBA,ISO IBA IEA,IBA,ISO IEA,IMP,ISS ISO IEA,IMP ISO IEA,IDA,IMP,IMP ISO,IDA,IEA,IMP,IMP IGI,IMP IGI,IMP ISO IBA IEA,IGI ISO IEA,IMP ISO IEA,ISO IEA,ISO,IMP,ISO IBA IEA,IMP ISO IBA IEA,IDA ISO IBA IEA,IMP IBA…	Sorl1,Cacna1a,Nfib,Tox,Bcl11b,Sulf2,Ntng1,Sdk2,Kirrel3,Zbtb16,Cntn6,Nrp1,Adra1a,Etv5,Serpine2,Bcl6,Gprin3,Reln,Myo16,Epha10,Enah,Atp8b1,Sez6,Sgk1,Lzts1,Pcgf5,Clcn2,Gabra5,Ccdc88c,Elavl4,Meis2,Ank1,Ptprf,Gprc5b,Tiam1,Etv1,Pard3,Fezf2,Ppp1r16b,Prex1,Vegfc,Syt17,Pcp4,Pls1,Sema3e,Nefh,Thpo,Pbx3,Ust,Fgfr1,Flt3,Jam3,Serpini1,Nfix,Enpp2,Limk1,Kif26a,Adgrg6,Cacna2d2,Dtnbp1,Mbp,4930447C04Rik,Cthrc1,Ryr1,S…	FALSE
query_1	TRUE	0.00157386	778	266	44	0.165414	0.0565553	GO:0007155	GO:BP	cell adhesion	11407	2719	GO:0009987	IEA,IDA IMP IEP ISO IEA,IDA IEA,IDA IBA IEA,IMP,IBA IEA,ISO IEA,IBA IEA,IMP,IMP IGI ISO IEA,IBA IEA,IEA,ISO IBA IEA,IBA,IBA IEA,IEA,ISO IBA IEA,IMP ISO IEA,IEA,IMP,IBA IC,IDA IPI IEA,IGI,ISO IEA,IMP,ISO IEA,IDA IMP IGI ISO IBA IEA,ISO,ISO IEA,ISO IEA,IEA,IBA IEA,IMP,IMP IGI,IMP,IDA IMP IBA IEA,IDA,IMP,IGI,IBA IEA,IBA,ISO IEA,IEA,IEA	Cntnap5a,Ntng1,Sdk2,Kirrel3,Zbtb16,Cntn6,Nrp1,Lpp,Serpine2,Bcl6,Spon1,Reln,Cdh22,Adam18,Cdh7,Cntnap5c,Ptprf,Adamts18,Tiam1,Rap1gap,Pard3,Npnt,Prex1,Utrn,Sema3e,Chrd,Jam3,Enpp2,Rin2,Mbp,Jcad,Pcdh11x,Gas6,Kif26b,Dysf,Cdh6,Eda,Ppard,Ephb6,Cdh20,Plxnc1,Rara,Itga4,Ern1	TRUE
query_1	TRUE	0.00238537	572	266	36	0.135338	0.0629371	GO:0120039	GO:BP	plasma membrane bounded cell projection morphogenesis	11407	19473	GO:0048858	IMP,IMP,IMP,IDA IMP,IEA,IMP,IBA,IDA IMP IGI ISO IBA IEA,IDA IMP,IDA IBA,IBA,IMP IGI IBA,ISO IBA,ISO IBA IEA,IMP,ISO,IEA,IMP,IMP,ISO IEA,IBA,IMP,IMP,IMP,ISO IEA,IGI,IDA IMP ISO IEA,ISO,IDA IBA,IEA,IGI,IBA,ISO TAS IEA,IMP IBA,IBA,IEA	Cacna1a,Nfib,Bcl11b,Ntng1,Sdk2,Kirrel3,Cntn6,Nrp1,Reln,Myo16,Epha10,Enah,Sgk1,Lzts1,Elavl4,Ptprf,Tiam1,Etv1,Fezf2,Syt17,Sema3e,Nefh,Ust,Nfix,Enpp2,Limk1,Dtnbp1,Mbp,Sema3c,Syt2,Jade2,Ephb6,Dpysl5,Ptpro,Plxnc1,Itga4	FALSE
query_1	TRUE	0.00403635	1808	266	76	0.285714	0.0420354	GO:0048513	GO:BP	animal organ development	11407	12798	GO:0048856	IGI,IMP ISO IEA,IMP,IMP ISO IEA,IMP,IMP IGI,IMP IGI IBA,IBA,IDA IMP ISS,IMP,IDA ISS ISO IEA,IMP IGI IBA IC,IGI,IMP,IDA,IMP,IDA IMP ISO,ISS,IBA,IMP,IMP,IGI,IMP ISO IEA,IMP,IDA,IGI IBA IEA,ISO IEA,IEA,IMP,ISO IEA,IMP,IMP,IMP IGI,IMP ISS ISO IBA IEA,IMP,IMP,ISO IBA IEA,ISO,IBA,IDA IMP IGI,IMP,IDA IMP IGI ISO TAS IEA,IEA,IDA IMP,ISO IEA,IEA,IMP IBA,IMP,TAS IEA,IEA,IGI,IEA,IMP,IMP IGI ISO IEA,IDA IMP …	Ldb2,Sorl1,Cacna1a,Nfib,Tox,Bcl11b,Sulf2,Ntng1,Sdk2,Kirrel3,Zbtb16,Nrp1,Adra1a,Ppargc1a,Etv5,Serpine2,Reln,Myo16,Adam18,Slc1a1,Atp8b1,Sez6,Clcn2,Gabra5,Elavl4,Meis2,Adamts18,Tiam1,Etv1,Rap1gap,Nfia,Npnt,Fezf2,Fam20a,Vegfc,Pls1,Sema3e,Nefh,Pbx3,Chrd,Adamts2,Fgfr1,Flt3,Nfix,Kif26a,Abat,Adgrg6,Spns2,Dtnbp1,Mkx,Cthrc1,Kazn,Ryr1,Wwtr1,Sema3c,Cyp7b1,Tmem94,Nfatc2,Vgf,Rspo3,Cckbr,Gas6,Gpc1,Kif26b,Eda,Gc…	FALSE
query_1	TRUE	0.00425052	559	266	35	0.131579	0.0626118	GO:0048812	GO:BP	neuron projection morphogenesis	11407	13058	c(\GO:0031175\", \"GO:0120039\")"	IMP,IMP,IMP,IDA IMP,IEA,IMP,IBA,IDA IMP IGI ISO IBA IEA,IDA IMP,IDA IBA,IBA,IMP IGI IBA,ISO IBA,ISO IBA IEA,IMP,ISO,IEA,IMP,IMP,ISO IEA,IBA,IMP,IMP,IMP,IGI,IDA IMP ISO IEA,ISO,IDA IBA,IEA,IGI,IBA,ISO TAS IEA,IMP IBA,IBA,IEA	Cacna1a,Nfib,Bcl11b,Ntng1,Sdk2,Kirrel3,Cntn6,Nrp1,Reln,Myo16,Epha10,Enah,Sgk1,Lzts1,Elavl4,Ptprf,Tiam1,Etv1,Fezf2,Syt17,Sema3e,Nefh,Ust,Nfix,Limk1,Dtnbp1,Mbp,Sema3c,Syt2,Jade2,Ephb6,Dpysl5,Ptpro,Plxnc1,Itga4	FALSE
query_1	TRUE	0.0050477	1261	266	59	0.221805	0.0467883	GO:0030030	GO:BP	cell projection organization	11407	6654	GO:0016043	IMP,IMP,IMP,IMP,IDA IMP,IEA,IMP,IBA,IDA IMP IGI ISO IBA IEA,ISO,IBA,IDA IMP IGI,IDA IBA,IBA,IMP IGI IBA,ISO IEA,IMP IBA,ISO IBA,ISO IBA IEA,IMP ISO IEA,IMP,IMP ISO,IDA,IEA,IMP,ISO IEA,IMP,IMP,IGI,ISS,ISO IEA,ISO IEA,ISO,IMP IGI,IBA,IMP ISO IBA IEA,IMP,IDA IMP IGI ISO,ISO IEA,IMP,ISO IEA,IGI,ISO IEA,IMP ISO IEA,IDA IMP ISS ISO IBA NAS IEA,ISO,IGI,IMP,IDA IBA,IEA,IMP ISO IEA,IMP ISO IEA,ISS ISO IEA…	Cacna1a,Nfib,Tox,Bcl11b,Ntng1,Sdk2,Kirrel3,Cntn6,Nrp1,Serpine2,Gprin3,Reln,Myo16,Epha10,Enah,Atp8b1,Sez6,Sgk1,Lzts1,Elavl4,Tanc1,Ptprf,Gprc5b,Tiam1,Etv1,Rap1gap,Pacsin2,Fezf2,Vav2,Ppp1r16b,Prex1,Syt17,Pcp4,Pls1,Sema3e,Nefh,Ust,Fgfr1,Serpini1,Nfix,Enpp2,Limk1,Kif26a,Crocc,Dtnbp1,Mbp,Cthrc1,Wwtr1,Sema3c,Syt2,Cnr1,Sh3bp1,Trpm2,Jade2,Ephb6,Dpysl5,Ptpro,Plxnc1,Itga4	FALSE
query_1	TRUE	0.0057091	1234	266	58	0.218045	0.0470016	GO:0120036	GO:BP	plasma membrane bounded cell projection organization	11407	19472	GO:0030030	IMP,IMP,IMP,IMP,IDA IMP,IEA,IMP,IBA,IDA IMP IGI ISO IBA IEA,ISO,IBA,IDA IMP IGI,IDA IBA,IBA,IMP IGI IBA,ISO IEA,IMP IBA,ISO IBA,ISO IBA IEA,IMP ISO IEA,IMP,IMP ISO,IDA,IEA,IMP,ISO IEA,IMP,IGI,ISS,ISO IEA,ISO IEA,ISO,IMP IGI,IBA,IMP ISO IBA IEA,IMP,IGI ISO,ISO IEA,IMP,ISO IEA,IGI,ISO IEA,IMP ISO IEA,IDA IMP ISS ISO IBA NAS IEA,ISO,IGI,IMP,IDA IBA,IEA,IMP ISO IEA,IMP ISO IEA,ISS ISO IEA,IGI,IBA,ISO…	Cacna1a,Nfib,Tox,Bcl11b,Ntng1,Sdk2,Kirrel3,Cntn6,Nrp1,Serpine2,Gprin3,Reln,Myo16,Epha10,Enah,Atp8b1,Sez6,Sgk1,Lzts1,Elavl4,Tanc1,Ptprf,Gprc5b,Tiam1,Etv1,Rap1gap,Fezf2,Vav2,Ppp1r16b,Prex1,Syt17,Pcp4,Pls1,Sema3e,Nefh,Ust,Fgfr1,Serpini1,Nfix,Enpp2,Limk1,Kif26a,Crocc,Dtnbp1,Mbp,Cthrc1,Wwtr1,Sema3c,Syt2,Cnr1,Sh3bp1,Trpm2,Jade2,Ephb6,Dpysl5,Ptpro,Plxnc1,Itga4	FALSE
query_1	TRUE	0.00706269	754	271	42	0.154982	0.0557029	GO:0005576	GO:CC	extracellular region	11502	194	GO:0110165	IDA ISO IBA IEA,IDA ISO IEA,ISO IEA,ISO IEA,IDA IEA,IDA HDA ISO IBA IEA,IEA,IEA,IEA,IDA ISO IBA IEA,IEA,ISO IEA,IEA,IEA,IEA,ISO IBA IEA,IDA IEA,HDA ISO IEA,IDA HDA IBA IEA,IDA HDA IBA IEA,HDA IBA NAS IEA,IDA ISO IBA IEA,IBA IEA,IEA,IDA IBA IEA,IEA,ISS ISO IEA,HDA ISO IBA IEA,IDA ISO IBA IEA,HDA ISO IEA,IDA HDA IBA IEA,ISO IBA TAS IEA,IDA IEA,IBA IEA,IDA HDA ISO IEA,IEA,IBA IEA,IEA,IEA,IEA,ISS ISO…	Tafa1,Sorl1,Pdzd2,Sulf2,Kirrel3,Serpine2,Dnah9,Crim1,Spon1,Reln,Cemip,Slc1a1,Sez6,Gpc6,Adamts18,Gprc5b,Npnt,Fam20a,Vegfc,Igfbp4,Sema3e,Tafa5,Thpo,Gpc5,Chrd,Adamts2,Jam3,Serpini1,Enpp2,Cthrc1,Sema3c,Vgf,Rspo3,Prrg1,Gas6,Gpc1,Eda,Tgfbr3,Ephb6,Tmem25,Lgi3,Bmp1	TRUE

### Sheet: cort4_MLspecific_GO_DN
query	significant	p_value	term_size	query_size	intersection_size	precision	recall	term_id	source	term_name	effective_domain_size	source_order	parents	evidence_codes	intersection	highlighted
query_1	TRUE	0.000966834	309	55	12	0.218182	0.038835	GO:0004888	GO:MF	transmembrane signaling receptor activity	11416	1126	GO:0038023	IDA ISO IBA IEA,ISO IBA IEA,ISO IBA,IEA,ISS ISO IBA IEA,IBA IEA,IDA IBA TAS IEA,ISS ISO IEA,IEA,ISS IBA IEA,IMP ISO IBA IEA,ISO IBA IEA	Grm3,Gfra2,Rorb,Adgrl2,Htr1f,Ephb6,Ephb2,Ptprm,Il1rapl2,Hrh1,Crhr1,Htr2a	TRUE
query_1	TRUE	0.00172053	397	55	13	0.236364	0.0327456	GO:0038023	GO:MF	signaling receptor activity	11416	5035	GO:0060089	IDA ISO IBA IEA,ISO IBA IEA,ISO IBA IEA,IEA,ISS ISO IBA IEA,IBA IEA,IDA IBA TAS IEA,ISS ISO IEA,IEA,IEA,ISS IBA IEA,IMP ISO IBA IEA,ISO IBA IEA	Grm3,Gfra2,Rorb,Adgrl2,Htr1f,Ephb6,Ephb2,Ptprm,Il1rapl2,Pparg,Hrh1,Crhr1,Htr2a	FALSE
query_1	TRUE	0.00172053	397	55	13	0.236364	0.0327456	GO:0060089	GO:MF	molecular transducer activity	11416	7796	GO:0003674	IDA ISO IBA IEA,ISO IBA IEA,ISO IBA IEA,IEA,ISS ISO IBA IEA,IBA IEA,IDA IBA TAS IEA,ISS ISO IEA,IEA,IEA,ISS IBA IEA,IMP ISO IBA IEA,ISO IBA IEA	Grm3,Gfra2,Rorb,Adgrl2,Htr1f,Ephb6,Ephb2,Ptprm,Il1rapl2,Pparg,Hrh1,Crhr1,Htr2a	FALSE

### Sheet: excite_F_GO_DN
query	significant	p_value	term_size	query_size	intersection_size	precision	recall	term_id	source	term_name	effective_domain_size	source_order	parents	evidence_codes	intersection	highlighted
query_1	TRUE	0.00916665	207	49	9	0.183673	0.0434783	GO:0043197	GO:CC	dendritic spine	11502	1833	c(\GO:0030425\", \"GO:0044309\", \"GO:0098794\")"	IEA,ISO,ISO,IDA IEA,IDA,IDA,IDA,IBA,ISO	Adgrb1,Arrb1,Asic1,Dagla,Gipc1,Lrrc4,Psd,Shisa6,Slc8a2	TRUE
